# Processing of Genomic RNAs by Dicer in Bat Cells Limits SARS-CoV-2 Replication

**DOI:** 10.1101/2025.01.10.632425

**Authors:** Iyanuoluwani J. Owolabi, Shazeed-UI Karim, Sweta Khanal, Sergio Valdivia, Christopher Frenzel, Fengwei Bai, Alex S. Flynt

## Abstract

Bats are reservoirs for numerous viruses that cause serious diseases in other animals and humans. Several mechanisms are proposed to contribute to the tolerance of bats to these pathogens. This study investigates the response of bat cells to double-stranded RNA generated by SARS-CoV-2 replication. Here, we found the involvement of Dicer in the processing of viral genomic RNAs during SARS-CoV-2 infection. Examining RNA sequencing of infected cells, small-interfering RNA (siRNA)-like fragments were found derived from viral RNAs. Depletion of Dicer showed a reduction in these RNAs and an increase in viral loads suggesting unlike other mammals, bats may use Dicer to limit viral replication. This prompted the exploration of key dsRNA sensors in bat cells. Our analysis showed significant upregulation of OAS1 and MX1 in response to dsRNA, while PKR levels remained low, suggesting alternative dsRNA-response mechanisms are present that eschew the common PKR-based system. These results further show how bats employ distinct strategies for antiviral defense that may contribute to tolerating viral infections. They suggest the involvement of Dicer in antiviral mechanisms in bats, a function not observed in other mammals. This highlights a mechanism for bat originating viruses to evolve features that in other animals could cause extreme antiviral responses such as is seen with SARS-CoV-2.

**GRAPHICAL SUMMARY:** 
