## supplementary file 3 for "Processing of Genomic RNAs by Dicer in Bat Cells Limits SARS-CoV-2 Replication"

### Sheet: Sheet1
Chrom-ID	start	stop	miRNA Loci	Expression value	strand	start	stop	RGB color code
PVIG010014435.1_Tadarida_brasiliensis_isolate_US034_TadBra_scaffold_28862,_whole_genome_shotgun_sequence	4191	4214	PVIG010014435.1_Tadarida_brasiliensis_isolate_US034_TadBra_scaffold_28862,_whole_genome_shotgun_sequence_10937	2.35491e+07	-	4191	4214	0,0,255
PVIG010122992.1_Tadarida_brasiliensis_isolate_US034_TadBra_scaffold_245954,_whole_genome_shotgun_sequence	46	67	PVIG010122992.1_Tadarida_brasiliensis_isolate_US034_TadBra_scaffold_245954,_whole_genome_shotgun_sequence_21358	7.35936e+06	-	46	67	0,0,255
PVIG010121360.1_Tadarida_brasiliensis_isolate_US034_TadBra_scaffold_242690,_whole_genome_shotgun_sequence	93	114	PVIG010121360.1_Tadarida_brasiliensis_isolate_US034_TadBra_scaffold_242690,_whole_genome_shotgun_sequence_21324	7.35935e+06	-	93	114	0,0,255
PVIG010000111.1_Tadarida_brasiliensis_isolate_US034_TadBra_scaffold_220,_whole_genome_shotgun_sequence	75885	75906	PVIG010000111.1_Tadarida_brasiliensis_isolate_US034_TadBra_scaffold_220,_whole_genome_shotgun_sequence_218	4.32904e+06	-	75885	75906	0,0,255
PVIG010000246.1_Tadarida_brasiliensis_isolate_US034_TadBra_scaffold_490,_whole_genome_shotgun_sequence	136997	137021	PVIG010000246.1_Tadarida_brasiliensis_isolate_US034_TadBra_scaffold_490,_whole_genome_shotgun_sequence_535	2.5197e+06	-	136997	137021	0,0,255
PVIG010006539.1_Tadarida_brasiliensis_isolate_US034_TadBra_scaffold_13070,_whole_genome_shotgun_sequence	8765	8787	PVIG010006539.1_Tadarida_brasiliensis_isolate_US034_TadBra_scaffold_13070,_whole_genome_shotgun_sequence_7029	1.23118e+06	+	8765	8787	255,0,0
PVIG010051666.1_Tadarida_brasiliensis_isolate_US034_TadBra_scaffold_103314,_whole_genome_shotgun_sequence	8714	8736	PVIG010051666.1_Tadarida_brasiliensis_isolate_US034_TadBra_scaffold_103314,_whole_genome_shotgun_sequence_18538	874440	-	8714	8736	0,0,255
PVIG010000166.1_Tadarida_brasiliensis_isolate_US034_TadBra_scaffold_330,_whole_genome_shotgun_sequence	68248	68269	PVIG010000166.1_Tadarida_brasiliensis_isolate_US034_TadBra_scaffold_330,_whole_genome_shotgun_sequence_369	573430	-	68248	68269	0,0,255
PVIG010369167.1_Tadarida_brasiliensis_isolate_US034_TadBra_scaffold_738291,_whole_genome_shotgun_sequence	263	285	PVIG010369167.1_Tadarida_brasiliensis_isolate_US034_TadBra_scaffold_738291,_whole_genome_shotgun_sequence_23602	545786	+	263	285	255,0,0
PVIG010369468.1_Tadarida_brasiliensis_isolate_US034_TadBra_scaffold_738893,_whole_genome_shotgun_sequence	265	287	PVIG010369468.1_Tadarida_brasiliensis_isolate_US034_TadBra_scaffold_738893,_whole_genome_shotgun_sequence_23606	545786	+	265	287	255,0,0
PVIG010012363.1_Tadarida_brasiliensis_isolate_US034_TadBra_scaffold_24718,_whole_genome_shotgun_sequence	13760	13782	PVIG010012363.1_Tadarida_brasiliensis_isolate_US034_TadBra_scaffold_24718,_whole_genome_shotgun_sequence_10067	518704	-	13760	13782	0,0,255
PVIG010000166.1_Tadarida_brasiliensis_isolate_US034_TadBra_scaffold_330,_whole_genome_shotgun_sequence	24246	24268	PVIG010000166.1_Tadarida_brasiliensis_isolate_US034_TadBra_scaffold_330,_whole_genome_shotgun_sequence_365	418790	-	24246	24268	0,0,255
PVIG010036206.1_Tadarida_brasiliensis_isolate_US034_TadBra_scaffold_72399,_whole_genome_shotgun_sequence	7273	7295	PVIG010036206.1_Tadarida_brasiliensis_isolate_US034_TadBra_scaffold_72399,_whole_genome_shotgun_sequence_16675	415795	-	7273	7295	0,0,255
PVIG010007566.1_Tadarida_brasiliensis_isolate_US034_TadBra_scaffold_15124,_whole_genome_shotgun_sequence	3697	3718	PVIG010007566.1_Tadarida_brasiliensis_isolate_US034_TadBra_scaffold_15124,_whole_genome_shotgun_sequence_7697	378080	+	3697	3718	255,0,0
PVIG010008416.1_Tadarida_brasiliensis_isolate_US034_TadBra_scaffold_16824,_whole_genome_shotgun_sequence	37554	37577	PVIG010008416.1_Tadarida_brasiliensis_isolate_US034_TadBra_scaffold_16824,_whole_genome_shotgun_sequence_8153	369228	-	37554	37577	0,0,255
PVIG010005160.1_Tadarida_brasiliensis_isolate_US034_TadBra_scaffold_10313,_whole_genome_shotgun_sequence	30640	30660	PVIG010005160.1_Tadarida_brasiliensis_isolate_US034_TadBra_scaffold_10313,_whole_genome_shotgun_sequence_6091	316957	+	30640	30660	255,0,0
PVIG010000738.1_Tadarida_brasiliensis_isolate_US034_TadBra_scaffold_1474,_whole_genome_shotgun_sequence	48423	48445	PVIG010000738.1_Tadarida_brasiliensis_isolate_US034_TadBra_scaffold_1474,_whole_genome_shotgun_sequence_1364	309894	-	48423	48445	0,0,255
PVIG010010843.1_Tadarida_brasiliensis_isolate_US034_TadBra_scaffold_21678,_whole_genome_shotgun_sequence	10509	10532	PVIG010010843.1_Tadarida_brasiliensis_isolate_US034_TadBra_scaffold_21678,_whole_genome_shotgun_sequence_9431	303007	-	10509	10532	0,0,255
PVIG010003744.1_Tadarida_brasiliensis_isolate_US034_TadBra_scaffold_7482,_whole_genome_shotgun_sequence	67064	67087	PVIG010003744.1_Tadarida_brasiliensis_isolate_US034_TadBra_scaffold_7482,_whole_genome_shotgun_sequence_4856	299803	+	67064	67087	255,0,0
PVIG010009811.1_Tadarida_brasiliensis_isolate_US034_TadBra_scaffold_19614,_whole_genome_shotgun_sequence	35904	35926	PVIG010009811.1_Tadarida_brasiliensis_isolate_US034_TadBra_scaffold_19614,_whole_genome_shotgun_sequence_8917	298667	+	35904	35926	255,0,0
PVIG010003851.1_Tadarida_brasiliensis_isolate_US034_TadBra_scaffold_7696,_whole_genome_shotgun_sequence	24502	24524	PVIG010003851.1_Tadarida_brasiliensis_isolate_US034_TadBra_scaffold_7696,_whole_genome_shotgun_sequence_4948	261582	+	24502	24524	255,0,0
PVIG010000477.1_Tadarida_brasiliensis_isolate_US034_TadBra_scaffold_952,_whole_genome_shotgun_sequence	92856	92878	PVIG010000477.1_Tadarida_brasiliensis_isolate_US034_TadBra_scaffold_952,_whole_genome_shotgun_sequence_939	261222	-	92856	92878	0,0,255
PVIG010005428.1_Tadarida_brasiliensis_isolate_US034_TadBra_scaffold_10849,_whole_genome_shotgun_sequence	46581	46604	PVIG010005428.1_Tadarida_brasiliensis_isolate_US034_TadBra_scaffold_10849,_whole_genome_shotgun_sequence_6299	249280	-	46581	46604	0,0,255
PVIG010008720.1_Tadarida_brasiliensis_isolate_US034_TadBra_scaffold_17432,_whole_genome_shotgun_sequence	20040	20063	PVIG010008720.1_Tadarida_brasiliensis_isolate_US034_TadBra_scaffold_17432,_whole_genome_shotgun_sequence_8335	248448	-	20040	20063	0,0,255
PVIG010000099.1_Tadarida_brasiliensis_isolate_US034_TadBra_scaffold_196,_whole_genome_shotgun_sequence	109626	109650	PVIG010000099.1_Tadarida_brasiliensis_isolate_US034_TadBra_scaffold_196,_whole_genome_shotgun_sequence_192	219813	+	109626	109650	255,0,0
PVIG010015966.1_Tadarida_brasiliensis_isolate_US034_TadBra_scaffold_31924,_whole_genome_shotgun_sequence	35657	35679	PVIG010015966.1_Tadarida_brasiliensis_isolate_US034_TadBra_scaffold_31924,_whole_genome_shotgun_sequence_11579	161628	+	35657	35679	255,0,0
PVIG010009196.1_Tadarida_brasiliensis_isolate_US034_TadBra_scaffold_18384,_whole_genome_shotgun_sequence	47700	47721	PVIG010009196.1_Tadarida_brasiliensis_isolate_US034_TadBra_scaffold_18384,_whole_genome_shotgun_sequence_8541	161502	+	47700	47721	255,0,0
PVIG010014017.1_Tadarida_brasiliensis_isolate_US034_TadBra_scaffold_28026,_whole_genome_shotgun_sequence	21128	21150	PVIG010014017.1_Tadarida_brasiliensis_isolate_US034_TadBra_scaffold_28026,_whole_genome_shotgun_sequence_10728	158665	-	21128	21150	0,0,255
PVIG010004541.1_Tadarida_brasiliensis_isolate_US034_TadBra_scaffold_9075,_whole_genome_shotgun_sequence	41419	41441	PVIG010004541.1_Tadarida_brasiliensis_isolate_US034_TadBra_scaffold_9075,_whole_genome_shotgun_sequence_5600	145630	-	41419	41441	0,0,255
PVIG010004614.1_Tadarida_brasiliensis_isolate_US034_TadBra_scaffold_9221,_whole_genome_shotgun_sequence	55751	55775	PVIG010004614.1_Tadarida_brasiliensis_isolate_US034_TadBra_scaffold_9221,_whole_genome_shotgun_sequence_5662	139770	+	55751	55775	255,0,0
PVIG010009213.1_Tadarida_brasiliensis_isolate_US034_TadBra_scaffold_18418,_whole_genome_shotgun_sequence	25472	25496	PVIG010009213.1_Tadarida_brasiliensis_isolate_US034_TadBra_scaffold_18418,_whole_genome_shotgun_sequence_8554	137612	+	25472	25496	255,0,0
PVIG010000111.1_Tadarida_brasiliensis_isolate_US034_TadBra_scaffold_220,_whole_genome_shotgun_sequence	76093	76117	PVIG010000111.1_Tadarida_brasiliensis_isolate_US034_TadBra_scaffold_220,_whole_genome_shotgun_sequence_220	135224	-	76093	76117	0,0,255
PVIG010005160.1_Tadarida_brasiliensis_isolate_US034_TadBra_scaffold_10313,_whole_genome_shotgun_sequence	4307	4330	PVIG010005160.1_Tadarida_brasiliensis_isolate_US034_TadBra_scaffold_10313,_whole_genome_shotgun_sequence_6103	131501	-	4307	4330	0,0,255
PVIG010041845.1_Tadarida_brasiliensis_isolate_US034_TadBra_scaffold_83676,_whole_genome_shotgun_sequence	9041	9064	PVIG010041845.1_Tadarida_brasiliensis_isolate_US034_TadBra_scaffold_83676,_whole_genome_shotgun_sequence_17469	117535	+	9041	9064	255,0,0
PVIG010015197.1_Tadarida_brasiliensis_isolate_US034_TadBra_scaffold_30386,_whole_genome_shotgun_sequence	31729	31750	PVIG010015197.1_Tadarida_brasiliensis_isolate_US034_TadBra_scaffold_30386,_whole_genome_shotgun_sequence_11211	103570	+	31729	31750	255,0,0
PVIG010007114.1_Tadarida_brasiliensis_isolate_US034_TadBra_scaffold_14220,_whole_genome_shotgun_sequence	26551	26573	PVIG010007114.1_Tadarida_brasiliensis_isolate_US034_TadBra_scaffold_14220,_whole_genome_shotgun_sequence_7397	100966	+	26551	26573	255,0,0
PVIG010005375.1_Tadarida_brasiliensis_isolate_US034_TadBra_scaffold_10743,_whole_genome_shotgun_sequence	30057	30079	PVIG010005375.1_Tadarida_brasiliensis_isolate_US034_TadBra_scaffold_10743,_whole_genome_shotgun_sequence_6261	98039.1	-	30057	30079	0,0,255
PVIG010000166.1_Tadarida_brasiliensis_isolate_US034_TadBra_scaffold_330,_whole_genome_shotgun_sequence	67511	67533	PVIG010000166.1_Tadarida_brasiliensis_isolate_US034_TadBra_scaffold_330,_whole_genome_shotgun_sequence_367	97171.4	-	67511	67533	0,0,255
PVIG010009975.1_Tadarida_brasiliensis_isolate_US034_TadBra_scaffold_19942,_whole_genome_shotgun_sequence	36015	36039	PVIG010009975.1_Tadarida_brasiliensis_isolate_US034_TadBra_scaffold_19942,_whole_genome_shotgun_sequence_9001	94954.8	-	36015	36039	0,0,255
PVIG010000246.1_Tadarida_brasiliensis_isolate_US034_TadBra_scaffold_490,_whole_genome_shotgun_sequence	112720	112744	PVIG010000246.1_Tadarida_brasiliensis_isolate_US034_TadBra_scaffold_490,_whole_genome_shotgun_sequence_533	87034.4	-	112720	112744	0,0,255
PVIG010000504.1_Tadarida_brasiliensis_isolate_US034_TadBra_scaffold_1006,_whole_genome_shotgun_sequence	10237	10259	PVIG010000504.1_Tadarida_brasiliensis_isolate_US034_TadBra_scaffold_1006,_whole_genome_shotgun_sequence_998	85663.3	+	10237	10259	255,0,0
PVIG010002413.1_Tadarida_brasiliensis_isolate_US034_TadBra_scaffold_4823,_whole_genome_shotgun_sequence	36670	36693	PVIG010002413.1_Tadarida_brasiliensis_isolate_US034_TadBra_scaffold_4823,_whole_genome_shotgun_sequence_3578	84343.3	+	36670	36693	255,0,0
PVIG010015150.1_Tadarida_brasiliensis_isolate_US034_TadBra_scaffold_30292,_whole_genome_shotgun_sequence	25836	25859	PVIG010015150.1_Tadarida_brasiliensis_isolate_US034_TadBra_scaffold_30292,_whole_genome_shotgun_sequence_11195	84312.6	-	25836	25859	0,0,255
PVIG010001343.1_Tadarida_brasiliensis_isolate_US034_TadBra_scaffold_2684,_whole_genome_shotgun_sequence	74276	74299	PVIG010001343.1_Tadarida_brasiliensis_isolate_US034_TadBra_scaffold_2684,_whole_genome_shotgun_sequence_2152	84310	+	74276	74299	255,0,0
PVIG010020603.1_Tadarida_brasiliensis_isolate_US034_TadBra_scaffold_41197,_whole_genome_shotgun_sequence	9035	9057	PVIG010020603.1_Tadarida_brasiliensis_isolate_US034_TadBra_scaffold_41197,_whole_genome_shotgun_sequence_13081	69311.5	+	9035	9057	255,0,0
PVIG010009217.1_Tadarida_brasiliensis_isolate_US034_TadBra_scaffold_18426,_whole_genome_shotgun_sequence	46665	46688	PVIG010009217.1_Tadarida_brasiliensis_isolate_US034_TadBra_scaffold_18426,_whole_genome_shotgun_sequence_8561	65271.9	+	46665	46688	255,0,0
PVIG010025005.1_Tadarida_brasiliensis_isolate_US034_TadBra_scaffold_49999,_whole_genome_shotgun_sequence	22024	22047	PVIG010025005.1_Tadarida_brasiliensis_isolate_US034_TadBra_scaffold_49999,_whole_genome_shotgun_sequence_14326	59062.2	-	22024	22047	0,0,255
PVIG010025005.1_Tadarida_brasiliensis_isolate_US034_TadBra_scaffold_49999,_whole_genome_shotgun_sequence	23840	23863	PVIG010025005.1_Tadarida_brasiliensis_isolate_US034_TadBra_scaffold_49999,_whole_genome_shotgun_sequence_14330	59056.2	-	23840	23863	0,0,255
PVIG010005160.1_Tadarida_brasiliensis_isolate_US034_TadBra_scaffold_10313,_whole_genome_shotgun_sequence	4134	4158	PVIG010005160.1_Tadarida_brasiliensis_isolate_US034_TadBra_scaffold_10313,_whole_genome_shotgun_sequence_6101	55138.3	-	4134	4158	0,0,255
PVIG010119995.1_Tadarida_brasiliensis_isolate_US034_TadBra_scaffold_239960,_whole_genome_shotgun_sequence	494	516	PVIG010119995.1_Tadarida_brasiliensis_isolate_US034_TadBra_scaffold_239960,_whole_genome_shotgun_sequence_21302	53873	+	494	516	255,0,0
PVIG010074941.1_Tadarida_brasiliensis_isolate_US034_TadBra_scaffold_149861,_whole_genome_shotgun_sequence	4260	4282	PVIG010074941.1_Tadarida_brasiliensis_isolate_US034_TadBra_scaffold_149861,_whole_genome_shotgun_sequence_19927	50721.1	+	4260	4282	255,0,0
PVIG010046608.1_Tadarida_brasiliensis_isolate_US034_TadBra_scaffold_93200,_whole_genome_shotgun_sequence	10837	10859	PVIG010046608.1_Tadarida_brasiliensis_isolate_US034_TadBra_scaffold_93200,_whole_genome_shotgun_sequence_18020	45498.4	+	10837	10859	255,0,0
PVIG010050448.1_Tadarida_brasiliensis_isolate_US034_TadBra_scaffold_100878,_whole_genome_shotgun_sequence	1804	1826	PVIG010050448.1_Tadarida_brasiliensis_isolate_US034_TadBra_scaffold_100878,_whole_genome_shotgun_sequence_18415	44422.5	+	1804	1826	255,0,0
PVIG010029150.1_Tadarida_brasiliensis_isolate_US034_TadBra_scaffold_58288,_whole_genome_shotgun_sequence	15335	15356	PVIG010029150.1_Tadarida_brasiliensis_isolate_US034_TadBra_scaffold_58288,_whole_genome_shotgun_sequence_15278	41397.9	-	15335	15356	0,0,255
PVIG010008008.1_Tadarida_brasiliensis_isolate_US034_TadBra_scaffold_16008,_whole_genome_shotgun_sequence	28520	28541	PVIG010008008.1_Tadarida_brasiliensis_isolate_US034_TadBra_scaffold_16008,_whole_genome_shotgun_sequence_7940	35877.5	+	28520	28541	255,0,0
PVIG010007114.1_Tadarida_brasiliensis_isolate_US034_TadBra_scaffold_14220,_whole_genome_shotgun_sequence	26309	26332	PVIG010007114.1_Tadarida_brasiliensis_isolate_US034_TadBra_scaffold_14220,_whole_genome_shotgun_sequence_7396	34723.6	+	26309	26332	255,0,0
PVIG010008368.1_Tadarida_brasiliensis_isolate_US034_TadBra_scaffold_16728,_whole_genome_shotgun_sequence	29259	29280	PVIG010008368.1_Tadarida_brasiliensis_isolate_US034_TadBra_scaffold_16728,_whole_genome_shotgun_sequence_8109	31906.7	-	29259	29280	0,0,255
PVIG010014867.1_Tadarida_brasiliensis_isolate_US034_TadBra_scaffold_29726,_whole_genome_shotgun_sequence	34932	34956	PVIG010014867.1_Tadarida_brasiliensis_isolate_US034_TadBra_scaffold_29726,_whole_genome_shotgun_sequence_11088	30175.8	-	34932	34956	0,0,255
PVIG010011716.1_Tadarida_brasiliensis_isolate_US034_TadBra_scaffold_23424,_whole_genome_shotgun_sequence	13660	13682	PVIG010011716.1_Tadarida_brasiliensis_isolate_US034_TadBra_scaffold_23424,_whole_genome_shotgun_sequence_9821	29072	+	13660	13682	255,0,0
PVIG010001798.1_Tadarida_brasiliensis_isolate_US034_TadBra_scaffold_3594,_whole_genome_shotgun_sequence	98523	98545	PVIG010001798.1_Tadarida_brasiliensis_isolate_US034_TadBra_scaffold_3594,_whole_genome_shotgun_sequence_2682	26056.6	-	98523	98545	0,0,255
PVIG010182170.1_Tadarida_brasiliensis_isolate_US034_TadBra_scaffold_364301,_whole_genome_shotgun_sequence	519	541	PVIG010182170.1_Tadarida_brasiliensis_isolate_US034_TadBra_scaffold_364301,_whole_genome_shotgun_sequence_22375	21838.6	+	519	541	255,0,0
PVIG010026319.1_Tadarida_brasiliensis_isolate_US034_TadBra_scaffold_52627,_whole_genome_shotgun_sequence	4982	5005	PVIG010026319.1_Tadarida_brasiliensis_isolate_US034_TadBra_scaffold_52627,_whole_genome_shotgun_sequence_14637	17085.2	+	4982	5005	255,0,0
PVIG010000091.1_Tadarida_brasiliensis_isolate_US034_TadBra_scaffold_180,_whole_genome_shotgun_sequence	29322	29345	PVIG010000091.1_Tadarida_brasiliensis_isolate_US034_TadBra_scaffold_180,_whole_genome_shotgun_sequence_182	16645.1	+	29322	29345	255,0,0
PVIG010000091.1_Tadarida_brasiliensis_isolate_US034_TadBra_scaffold_180,_whole_genome_shotgun_sequence	28872	28895	PVIG010000091.1_Tadarida_brasiliensis_isolate_US034_TadBra_scaffold_180,_whole_genome_shotgun_sequence_176	16536.9	+	28872	28895	255,0,0
PVIG010007114.1_Tadarida_brasiliensis_isolate_US034_TadBra_scaffold_14220,_whole_genome_shotgun_sequence	26136	26157	PVIG010007114.1_Tadarida_brasiliensis_isolate_US034_TadBra_scaffold_14220,_whole_genome_shotgun_sequence_7393	14607.2	+	26136	26157	255,0,0
PVIG010025005.1_Tadarida_brasiliensis_isolate_US034_TadBra_scaffold_49999,_whole_genome_shotgun_sequence	19937	19959	PVIG010025005.1_Tadarida_brasiliensis_isolate_US034_TadBra_scaffold_49999,_whole_genome_shotgun_sequence_14323	14009.4	-	19937	19959	0,0,255
PVIG010014017.1_Tadarida_brasiliensis_isolate_US034_TadBra_scaffold_28026,_whole_genome_shotgun_sequence	21480	21503	PVIG010014017.1_Tadarida_brasiliensis_isolate_US034_TadBra_scaffold_28026,_whole_genome_shotgun_sequence_10730	13609.3	-	21480	21503	0,0,255
PVIG010008446.1_Tadarida_brasiliensis_isolate_US034_TadBra_scaffold_16884,_whole_genome_shotgun_sequence	1273	1295	PVIG010008446.1_Tadarida_brasiliensis_isolate_US034_TadBra_scaffold_16884,_whole_genome_shotgun_sequence_8170	13035.7	+	1273	1295	255,0,0
PVIG010015966.1_Tadarida_brasiliensis_isolate_US034_TadBra_scaffold_31924,_whole_genome_shotgun_sequence	18039	18061	PVIG010015966.1_Tadarida_brasiliensis_isolate_US034_TadBra_scaffold_31924,_whole_genome_shotgun_sequence_11543	12895	+	18039	18061	255,0,0
PVIG010015966.1_Tadarida_brasiliensis_isolate_US034_TadBra_scaffold_31924,_whole_genome_shotgun_sequence	28430	28452	PVIG010015966.1_Tadarida_brasiliensis_isolate_US034_TadBra_scaffold_31924,_whole_genome_shotgun_sequence_11563	11691	+	28430	28452	255,0,0
PVIG010010128.1_Tadarida_brasiliensis_isolate_US034_TadBra_scaffold_20248,_whole_genome_shotgun_sequence	20765	20786	PVIG010010128.1_Tadarida_brasiliensis_isolate_US034_TadBra_scaffold_20248,_whole_genome_shotgun_sequence_9093	11500.8	+	20765	20786	255,0,0
PVIG010000477.1_Tadarida_brasiliensis_isolate_US034_TadBra_scaffold_952,_whole_genome_shotgun_sequence	92999	93021	PVIG010000477.1_Tadarida_brasiliensis_isolate_US034_TadBra_scaffold_952,_whole_genome_shotgun_sequence_941	10771.4	-	92999	93021	0,0,255
PVIG010005428.1_Tadarida_brasiliensis_isolate_US034_TadBra_scaffold_10849,_whole_genome_shotgun_sequence	41046	41068	PVIG010005428.1_Tadarida_brasiliensis_isolate_US034_TadBra_scaffold_10849,_whole_genome_shotgun_sequence_6298	8047.6	-	41046	41068	0,0,255
PVIG010018632.1_Tadarida_brasiliensis_isolate_US034_TadBra_scaffold_37255,_whole_genome_shotgun_sequence	2676	2698	PVIG010018632.1_Tadarida_brasiliensis_isolate_US034_TadBra_scaffold_37255,_whole_genome_shotgun_sequence_12511	7344.6	+	2676	2698	255,0,0
PVIG010002160.1_Tadarida_brasiliensis_isolate_US034_TadBra_scaffold_4317,_whole_genome_shotgun_sequence	74589	74611	PVIG010002160.1_Tadarida_brasiliensis_isolate_US034_TadBra_scaffold_4317,_whole_genome_shotgun_sequence_3263	7129.7	-	74589	74611	0,0,255
PVIG010023835.1_Tadarida_brasiliensis_isolate_US034_TadBra_scaffold_47659,_whole_genome_shotgun_sequence	17374	17396	PVIG010023835.1_Tadarida_brasiliensis_isolate_US034_TadBra_scaffold_47659,_whole_genome_shotgun_sequence_14047	7108.3	+	17374	17396	255,0,0
PVIG010002100.1_Tadarida_brasiliensis_isolate_US034_TadBra_scaffold_4198,_whole_genome_shotgun_sequence	94637	94659	PVIG010002100.1_Tadarida_brasiliensis_isolate_US034_TadBra_scaffold_4198,_whole_genome_shotgun_sequence_3191	5111.8	+	94637	94659	255,0,0
PVIG010021993.1_Tadarida_brasiliensis_isolate_US034_TadBra_scaffold_43977,_whole_genome_shotgun_sequence	20611	20633	PVIG010021993.1_Tadarida_brasiliensis_isolate_US034_TadBra_scaffold_43977,_whole_genome_shotgun_sequence_13481	3838	-	20611	20633	0,0,255
PVIG010021993.1_Tadarida_brasiliensis_isolate_US034_TadBra_scaffold_43977,_whole_genome_shotgun_sequence	15221	15244	PVIG010021993.1_Tadarida_brasiliensis_isolate_US034_TadBra_scaffold_43977,_whole_genome_shotgun_sequence_13473	3473	-	15221	15244	0,0,255
PVIG010000091.1_Tadarida_brasiliensis_isolate_US034_TadBra_scaffold_180,_whole_genome_shotgun_sequence	29010	29033	PVIG010000091.1_Tadarida_brasiliensis_isolate_US034_TadBra_scaffold_180,_whole_genome_shotgun_sequence_178	3202.6	+	29010	29033	255,0,0
PVIG010061142.1_Tadarida_brasiliensis_isolate_US034_TadBra_scaffold_122266,_whole_genome_shotgun_sequence	4883	4905	PVIG010061142.1_Tadarida_brasiliensis_isolate_US034_TadBra_scaffold_122266,_whole_genome_shotgun_sequence_19243	2407.2	+	4883	4905	255,0,0
PVIG010012648.1_Tadarida_brasiliensis_isolate_US034_TadBra_scaffold_25288,_whole_genome_shotgun_sequence	12219	12242	PVIG010012648.1_Tadarida_brasiliensis_isolate_US034_TadBra_scaffold_25288,_whole_genome_shotgun_sequence_10188	2238.6	+	12219	12242	255,0,0
PVIG010015446.1_Tadarida_brasiliensis_isolate_US034_TadBra_scaffold_30884,_whole_genome_shotgun_sequence	20877	20898	PVIG010015446.1_Tadarida_brasiliensis_isolate_US034_TadBra_scaffold_30884,_whole_genome_shotgun_sequence_11303	2214.5	-	20877	20898	0,0,255
PVIG010021993.1_Tadarida_brasiliensis_isolate_US034_TadBra_scaffold_43977,_whole_genome_shotgun_sequence	19546	19568	PVIG010021993.1_Tadarida_brasiliensis_isolate_US034_TadBra_scaffold_43977,_whole_genome_shotgun_sequence_13477	2080.9	-	19546	19568	0,0,255
PVIG010033197.1_Tadarida_brasiliensis_isolate_US034_TadBra_scaffold_66382,_whole_genome_shotgun_sequence	9070	9092	PVIG010033197.1_Tadarida_brasiliensis_isolate_US034_TadBra_scaffold_66382,_whole_genome_shotgun_sequence_16035	2059.9	+	9070	9092	255,0,0
PVIG010015966.1_Tadarida_brasiliensis_isolate_US034_TadBra_scaffold_31924,_whole_genome_shotgun_sequence	19962	19983	PVIG010015966.1_Tadarida_brasiliensis_isolate_US034_TadBra_scaffold_31924,_whole_genome_shotgun_sequence_11551	1964.5	+	19962	19983	255,0,0
PVIG010007611.1_Tadarida_brasiliensis_isolate_US034_TadBra_scaffold_15214,_whole_genome_shotgun_sequence	42254	42276	PVIG010007611.1_Tadarida_brasiliensis_isolate_US034_TadBra_scaffold_15214,_whole_genome_shotgun_sequence_7717	1919.3	-	42254	42276	0,0,255
PVIG010036164.1_Tadarida_brasiliensis_isolate_US034_TadBra_scaffold_72315,_whole_genome_shotgun_sequence	11404	11426	PVIG010036164.1_Tadarida_brasiliensis_isolate_US034_TadBra_scaffold_72315,_whole_genome_shotgun_sequence_16649	1908.1	-	11404	11426	0,0,255
PVIG010039471.1_Tadarida_brasiliensis_isolate_US034_TadBra_scaffold_78929,_whole_genome_shotgun_sequence	11138	11163	PVIG010039471.1_Tadarida_brasiliensis_isolate_US034_TadBra_scaffold_78929,_whole_genome_shotgun_sequence_17171	1823.1	-	11138	11163	0,0,255
PVIG010020767.1_Tadarida_brasiliensis_isolate_US034_TadBra_scaffold_41525,_whole_genome_shotgun_sequence	25731	25754	PVIG010020767.1_Tadarida_brasiliensis_isolate_US034_TadBra_scaffold_41525,_whole_genome_shotgun_sequence_13135	1442.6	+	25731	25754	255,0,0
PVIG010021993.1_Tadarida_brasiliensis_isolate_US034_TadBra_scaffold_43977,_whole_genome_shotgun_sequence	23583	23605	PVIG010021993.1_Tadarida_brasiliensis_isolate_US034_TadBra_scaffold_43977,_whole_genome_shotgun_sequence_13484	1321.6	-	23583	23605	0,0,255
PVIG010002057.1_Tadarida_brasiliensis_isolate_US034_TadBra_scaffold_4112,_whole_genome_shotgun_sequence	73159	73181	PVIG010002057.1_Tadarida_brasiliensis_isolate_US034_TadBra_scaffold_4112,_whole_genome_shotgun_sequence_3125	1321.2	+	73159	73181	255,0,0
PVIG010015524.1_Tadarida_brasiliensis_isolate_US034_TadBra_scaffold_31040,_whole_genome_shotgun_sequence	27252	27274	PVIG010015524.1_Tadarida_brasiliensis_isolate_US034_TadBra_scaffold_31040,_whole_genome_shotgun_sequence_11340	1046.1	+	27252	27274	255,0,0
PVIG010001571.1_Tadarida_brasiliensis_isolate_US034_TadBra_scaffold_3140,_whole_genome_shotgun_sequence	29479	29501	PVIG010001571.1_Tadarida_brasiliensis_isolate_US034_TadBra_scaffold_3140,_whole_genome_shotgun_sequence_2407	1043.7	-	29479	29501	0,0,255
PVIG010037240.1_Tadarida_brasiliensis_isolate_US034_TadBra_scaffold_74467,_whole_genome_shotgun_sequence	1707	1730	PVIG010037240.1_Tadarida_brasiliensis_isolate_US034_TadBra_scaffold_74467,_whole_genome_shotgun_sequence_16876	952.4	+	1707	1730	255,0,0
PVIG010027361.1_Tadarida_brasiliensis_isolate_US034_TadBra_scaffold_54711,_whole_genome_shotgun_sequence	5957	5980	PVIG010027361.1_Tadarida_brasiliensis_isolate_US034_TadBra_scaffold_54711,_whole_genome_shotgun_sequence_14863	829.5	-	5957	5980	0,0,255
PVIG010015446.1_Tadarida_brasiliensis_isolate_US034_TadBra_scaffold_30884,_whole_genome_shotgun_sequence	14699	14721	PVIG010015446.1_Tadarida_brasiliensis_isolate_US034_TadBra_scaffold_30884,_whole_genome_shotgun_sequence_11297	818.7	-	14699	14721	0,0,255
PVIG010023390.1_Tadarida_brasiliensis_isolate_US034_TadBra_scaffold_46770,_whole_genome_shotgun_sequence	6584	6606	PVIG010023390.1_Tadarida_brasiliensis_isolate_US034_TadBra_scaffold_46770,_whole_genome_shotgun_sequence_13912	800.8	-	6584	6606	0,0,255
PVIG010007895.1_Tadarida_brasiliensis_isolate_US034_TadBra_scaffold_15782,_whole_genome_shotgun_sequence	55420	55442	PVIG010007895.1_Tadarida_brasiliensis_isolate_US034_TadBra_scaffold_15782,_whole_genome_shotgun_sequence_7895	558.7	+	55420	55442	255,0,0
PVIG010002273.1_Tadarida_brasiliensis_isolate_US034_TadBra_scaffold_4543,_whole_genome_shotgun_sequence	65526	65546	PVIG010002273.1_Tadarida_brasiliensis_isolate_US034_TadBra_scaffold_4543,_whole_genome_shotgun_sequence_3396	536.9	+	65526	65546	255,0,0
PVIG010026745.1_Tadarida_brasiliensis_isolate_US034_TadBra_scaffold_53479,_whole_genome_shotgun_sequence	18750	18772	PVIG010026745.1_Tadarida_brasiliensis_isolate_US034_TadBra_scaffold_53479,_whole_genome_shotgun_sequence_14715	472.6	+	18750	18772	255,0,0
PVIG010005612.1_Tadarida_brasiliensis_isolate_US034_TadBra_scaffold_11217,_whole_genome_shotgun_sequence	50131	50152	PVIG010005612.1_Tadarida_brasiliensis_isolate_US034_TadBra_scaffold_11217,_whole_genome_shotgun_sequence_6404	322.2	+	50131	50152	255,0,0
PVIG010119995.1_Tadarida_brasiliensis_isolate_US034_TadBra_scaffold_239960,_whole_genome_shotgun_sequence	886	908	PVIG010119995.1_Tadarida_brasiliensis_isolate_US034_TadBra_scaffold_239960,_whole_genome_shotgun_sequence_21304	313.2	+	886	908	255,0,0
PVIG010019393.1_Tadarida_brasiliensis_isolate_US034_TadBra_scaffold_38777,_whole_genome_shotgun_sequence	17984	18006	PVIG010019393.1_Tadarida_brasiliensis_isolate_US034_TadBra_scaffold_38777,_whole_genome_shotgun_sequence_12746	294.9	-	17984	18006	0,0,255
PVIG010001286.1_Tadarida_brasiliensis_isolate_US034_TadBra_scaffold_2570,_whole_genome_shotgun_sequence	59590	59613	PVIG010001286.1_Tadarida_brasiliensis_isolate_US034_TadBra_scaffold_2570,_whole_genome_shotgun_sequence_2099	51.9	-	59590	59613	0,0,255
