## supplementary file 4 for "Processing of Genomic RNAs by Dicer in Bat Cells Limits SARS-CoV-2 Replication"

### Sheet: Sheet1
Chrom-ID	start	stop	Uninfected	Uninfected	Uninfected	Infected	Infected	Infected
PVIG010000039.1_Tadarida_brasiliensis_isolate_US034_TadBra_scaffold_76,_whole_genome_shotgun_sequence	194596	194616	0	0	0	0	0	3
PVIG010000045.1_Tadarida_brasiliensis_isolate_US034_TadBra_scaffold_88,_whole_genome_shotgun_sequence	90927	90949	0	0	0	0	2	2
PVIG010000066.1_Tadarida_brasiliensis_isolate_US034_TadBra_scaffold_130,_whole_genome_shotgun_sequence	146991	147015	36325	44733	49596	455587	422945	452032
PVIG010000091.1_Tadarida_brasiliensis_isolate_US034_TadBra_scaffold_180,_whole_genome_shotgun_sequence	28909	28934	151	178	235	448	439	504
PVIG010000091.1_Tadarida_brasiliensis_isolate_US034_TadBra_scaffold_180,_whole_genome_shotgun_sequence	29010	29035	774	929	1262	4065	3731	3601
PVIG010000091.1_Tadarida_brasiliensis_isolate_US034_TadBra_scaffold_180,_whole_genome_shotgun_sequence	29322	29347	9287	12910	17575	326668	347668	350181
PVIG010000091.1_Tadarida_brasiliensis_isolate_US034_TadBra_scaffold_180,_whole_genome_shotgun_sequence	29575	29598	16	21	14	789	723	646
PVIG010000099.1_Tadarida_brasiliensis_isolate_US034_TadBra_scaffold_196,_whole_genome_shotgun_sequence	109667	109690	13703	11856	10575	56521	52541	51839
PVIG010000099.1_Tadarida_brasiliensis_isolate_US034_TadBra_scaffold_196,_whole_genome_shotgun_sequence	112728	112753	20827	18868	19135	64091	66434	71298
PVIG010000099.1_Tadarida_brasiliensis_isolate_US034_TadBra_scaffold_196,_whole_genome_shotgun_sequence	112767	112790	415	382	266	485	478	459
PVIG010000111.1_Tadarida_brasiliensis_isolate_US034_TadBra_scaffold_220,_whole_genome_shotgun_sequence	75883	75907	832456	976420	841031	604437	587637	609357
PVIG010000111.1_Tadarida_brasiliensis_isolate_US034_TadBra_scaffold_220,_whole_genome_shotgun_sequence	76093	76118	72261	70668	76247	25750	24107	25144
PVIG010000133.1_Tadarida_brasiliensis_isolate_US034_TadBra_scaffold_264,_whole_genome_shotgun_sequence	186516	186538	5	2	3	765	809	800
PVIG010000166.1_Tadarida_brasiliensis_isolate_US034_TadBra_scaffold_330,_whole_genome_shotgun_sequence	24244	24268	119873	107845	88034	10916	10840	11003
PVIG010000166.1_Tadarida_brasiliensis_isolate_US034_TadBra_scaffold_330,_whole_genome_shotgun_sequence	67510	67535	498090	407606	403527	399365	374046	344469
PVIG010000166.1_Tadarida_brasiliensis_isolate_US034_TadBra_scaffold_330,_whole_genome_shotgun_sequence	68245	68270	645871	599732	390220	51807	46546	47315
PVIG010000246.1_Tadarida_brasiliensis_isolate_US034_TadBra_scaffold_490,_whole_genome_shotgun_sequence	136957	136981	14449	12488	11347	58989	54748	53782
PVIG010000261.1_Tadarida_brasiliensis_isolate_US034_TadBra_scaffold_520,_whole_genome_shotgun_sequence	36240	36262	0	0	0	0	0	0
PVIG010000262.1_Tadarida_brasiliensis_isolate_US034_TadBra_scaffold_522,_whole_genome_shotgun_sequence	47770	47791	0	0	0	0	0	0
PVIG010000477.1_Tadarida_brasiliensis_isolate_US034_TadBra_scaffold_952,_whole_genome_shotgun_sequence	92999	93021	1099	998	1166	15064	13981	13356
PVIG010000483.1_Tadarida_brasiliensis_isolate_US034_TadBra_scaffold_964,_whole_genome_shotgun_sequence	16781	16804	1061	1453	1636	24	16	34
PVIG010000487.1_Tadarida_brasiliensis_isolate_US034_TadBra_scaffold_972,_whole_genome_shotgun_sequence	43241	43264	0	0	0	0	0	0
PVIG010000492.1_Tadarida_brasiliensis_isolate_US034_TadBra_scaffold_982,_whole_genome_shotgun_sequence	27877	27899	0	1	0	1	0	1
PVIG010000504.1_Tadarida_brasiliensis_isolate_US034_TadBra_scaffold_1006,_whole_genome_shotgun_sequence	10237	10261	196727	149272	97773	182857	172880	171700
PVIG010000684.1_Tadarida_brasiliensis_isolate_US034_TadBra_scaffold_1366,_whole_genome_shotgun_sequence	88441	88464	0	0	0	0	0	0
PVIG010000738.1_Tadarida_brasiliensis_isolate_US034_TadBra_scaffold_1474,_whole_genome_shotgun_sequence	48462	48485	4633	4360	4448	653	676	695
PVIG010000843.1_Tadarida_brasiliensis_isolate_US034_TadBra_scaffold_1684,_whole_genome_shotgun_sequence	107283	107304	0	0	0	0	0	0
PVIG010001147.1_Tadarida_brasiliensis_isolate_US034_TadBra_scaffold_2292,_whole_genome_shotgun_sequence	67516	67538	0	0	0	0	0	0
PVIG010001217.1_Tadarida_brasiliensis_isolate_US034_TadBra_scaffold_2432,_whole_genome_shotgun_sequence	61046	61067	0	0	0	0	0	0
PVIG010001286.1_Tadarida_brasiliensis_isolate_US034_TadBra_scaffold_2570,_whole_genome_shotgun_sequence	58975	58999	13	12	7	13	8	7
PVIG010001286.1_Tadarida_brasiliensis_isolate_US034_TadBra_scaffold_2570,_whole_genome_shotgun_sequence	59552	59577	11	8	5	17	23	13
PVIG010001343.1_Tadarida_brasiliensis_isolate_US034_TadBra_scaffold_2684,_whole_genome_shotgun_sequence	74276	74301	46512	52408	47079	46891	44783	43557
PVIG010001556.1_Tadarida_brasiliensis_isolate_US034_TadBra_scaffold_3110,_whole_genome_shotgun_sequence	51799	51819	0	0	0	0	0	0
PVIG010001571.1_Tadarida_brasiliensis_isolate_US034_TadBra_scaffold_3140,_whole_genome_shotgun_sequence	29476	29501	719	629	523	136	118	108
PVIG010001619.1_Tadarida_brasiliensis_isolate_US034_TadBra_scaffold_3236,_whole_genome_shotgun_sequence	30860	30882	21954	20579	17649	50592	46546	45213
PVIG010001624.1_Tadarida_brasiliensis_isolate_US034_TadBra_scaffold_3246,_whole_genome_shotgun_sequence	47466	47489	2	5	0	106	131	142
PVIG010001782.1_Tadarida_brasiliensis_isolate_US034_TadBra_scaffold_3562,_whole_genome_shotgun_sequence	86787	86804	0	0	0	0	0	0
PVIG010001796.1_Tadarida_brasiliensis_isolate_US034_TadBra_scaffold_3590,_whole_genome_shotgun_sequence	91645	91669	0	0	0	0	0	0
PVIG010001798.1_Tadarida_brasiliensis_isolate_US034_TadBra_scaffold_3594,_whole_genome_shotgun_sequence	74078	74100	31722	30236	22880	1259	1064	1083
PVIG010001798.1_Tadarida_brasiliensis_isolate_US034_TadBra_scaffold_3594,_whole_genome_shotgun_sequence	98557	98579	751	668	660	37	30	37
PVIG010001798.1_Tadarida_brasiliensis_isolate_US034_TadBra_scaffold_3594,_whole_genome_shotgun_sequence	100195	100219	73941	77223	58517	11187	9785	10347
PVIG010002006.1_Tadarida_brasiliensis_isolate_US034_TadBra_scaffold_4010,_whole_genome_shotgun_sequence	16873	16896	3	1	19	90755	86940	86570
PVIG010002057.1_Tadarida_brasiliensis_isolate_US034_TadBra_scaffold_4112,_whole_genome_shotgun_sequence	72630	72654	2633	2850	3780	458	455	444
PVIG010002057.1_Tadarida_brasiliensis_isolate_US034_TadBra_scaffold_4112,_whole_genome_shotgun_sequence	73158	73183	34128	31746	37232	6835	6038	6429
PVIG010002100.1_Tadarida_brasiliensis_isolate_US034_TadBra_scaffold_4198,_whole_genome_shotgun_sequence	94637	94659	2399	1603	1767	1019	1109	1090
PVIG010002110.1_Tadarida_brasiliensis_isolate_US034_TadBra_scaffold_4218,_whole_genome_shotgun_sequence	96708	96733	14547	9538	9197	2651	2590	2923
PVIG010002160.1_Tadarida_brasiliensis_isolate_US034_TadBra_scaffold_4317,_whole_genome_shotgun_sequence	74588	74611	4178	4517	4507	24485	24764	22870
PVIG010002179.1_Tadarida_brasiliensis_isolate_US034_TadBra_scaffold_4355,_whole_genome_shotgun_sequence	22929	22952	119	102	196	95	129	189
PVIG010002179.1_Tadarida_brasiliensis_isolate_US034_TadBra_scaffold_4355,_whole_genome_shotgun_sequence	23345	23368	359	178	538	1145	1313	1095
PVIG010002273.1_Tadarida_brasiliensis_isolate_US034_TadBra_scaffold_4543,_whole_genome_shotgun_sequence	65526	65546	49	52	102	60	42	39
PVIG010002413.1_Tadarida_brasiliensis_isolate_US034_TadBra_scaffold_4823,_whole_genome_shotgun_sequence	36709	36732	744	748	736	481	409	396
PVIG010002434.1_Tadarida_brasiliensis_isolate_US034_TadBra_scaffold_4865,_whole_genome_shotgun_sequence	61361	61386	0	0	0	0	0	0
PVIG010002517.1_Tadarida_brasiliensis_isolate_US034_TadBra_scaffold_5030,_whole_genome_shotgun_sequence	37238	37259	0	0	0	0	0	0
PVIG010002541.1_Tadarida_brasiliensis_isolate_US034_TadBra_scaffold_5078,_whole_genome_shotgun_sequence	49470	49492	0	0	0	0	0	0
PVIG010002643.1_Tadarida_brasiliensis_isolate_US034_TadBra_scaffold_5282,_whole_genome_shotgun_sequence	54324	54349	34568	77869	159058	346441	292687	243903
PVIG010002744.1_Tadarida_brasiliensis_isolate_US034_TadBra_scaffold_5484,_whole_genome_shotgun_sequence	41979	42001	62	38	53	111	113	112
PVIG010002980.1_Tadarida_brasiliensis_isolate_US034_TadBra_scaffold_5956,_whole_genome_shotgun_sequence	63422	63446	112	138	167	11	6	2
PVIG010003241.1_Tadarida_brasiliensis_isolate_US034_TadBra_scaffold_6478,_whole_genome_shotgun_sequence	44401	44424	0	0	0	0	0	0
PVIG010003740.1_Tadarida_brasiliensis_isolate_US034_TadBra_scaffold_7474,_whole_genome_shotgun_sequence	58320	58342	750	665	869	2761	2319	2198
PVIG010003740.1_Tadarida_brasiliensis_isolate_US034_TadBra_scaffold_7474,_whole_genome_shotgun_sequence	61758	61781	0	0	0	0	0	3
PVIG010003740.1_Tadarida_brasiliensis_isolate_US034_TadBra_scaffold_7474,_whole_genome_shotgun_sequence	61795	61819	36	19	12	33	41	37
PVIG010003744.1_Tadarida_brasiliensis_isolate_US034_TadBra_scaffold_7482,_whole_genome_shotgun_sequence	67102	67124	671	724	634	3879	3139	3342
PVIG010003744.1_Tadarida_brasiliensis_isolate_US034_TadBra_scaffold_7482,_whole_genome_shotgun_sequence	68309	68334	5504	4823	5915	10725	11458	11413
PVIG010003807.1_Tadarida_brasiliensis_isolate_US034_TadBra_scaffold_7608,_whole_genome_shotgun_sequence	73192	73213	0	0	0	0	0	0
PVIG010003825.1_Tadarida_brasiliensis_isolate_US034_TadBra_scaffold_7644,_whole_genome_shotgun_sequence	77795	77817	0	0	0	0	0	0
PVIG010003851.1_Tadarida_brasiliensis_isolate_US034_TadBra_scaffold_7696,_whole_genome_shotgun_sequence	24502	24525	22175	20856	20242	23175	21761	20206
PVIG010003915.1_Tadarida_brasiliensis_isolate_US034_TadBra_scaffold_7824,_whole_genome_shotgun_sequence	53705	53728	0	0	0	0	0	0
PVIG010004067.1_Tadarida_brasiliensis_isolate_US034_TadBra_scaffold_8128,_whole_genome_shotgun_sequence	12321	12340	0	0	0	0	0	0
PVIG010004164.1_Tadarida_brasiliensis_isolate_US034_TadBra_scaffold_8322,_whole_genome_shotgun_sequence	720	742	9	5	14	3727	3617	3712
PVIG010004164.1_Tadarida_brasiliensis_isolate_US034_TadBra_scaffold_8322,_whole_genome_shotgun_sequence	762	784	1	0	0	187	129	121
PVIG010004541.1_Tadarida_brasiliensis_isolate_US034_TadBra_scaffold_9075,_whole_genome_shotgun_sequence	41416	41441	75376	89297	78398	165936	156816	157537
PVIG010004606.1_Tadarida_brasiliensis_isolate_US034_TadBra_scaffold_9205,_whole_genome_shotgun_sequence	8126	8146	0	0	0	0	0	0
PVIG010004614.1_Tadarida_brasiliensis_isolate_US034_TadBra_scaffold_9221,_whole_genome_shotgun_sequence	55751	55776	34590	77902	159115	346568	292832	244034
PVIG010004676.1_Tadarida_brasiliensis_isolate_US034_TadBra_scaffold_9345,_whole_genome_shotgun_sequence	15888	15911	0	0	0	0	0	0
PVIG010004927.1_Tadarida_brasiliensis_isolate_US034_TadBra_scaffold_9847,_whole_genome_shotgun_sequence	67031	67054	35	27	76	4	11	0
PVIG010005160.1_Tadarida_brasiliensis_isolate_US034_TadBra_scaffold_10313,_whole_genome_shotgun_sequence	4134	4158	5342	4708	5840	10037	10763	10741
PVIG010005160.1_Tadarida_brasiliensis_isolate_US034_TadBra_scaffold_10313,_whole_genome_shotgun_sequence	4306	4330	269	244	254	178	157	145
PVIG010005160.1_Tadarida_brasiliensis_isolate_US034_TadBra_scaffold_10313,_whole_genome_shotgun_sequence	30397	30422	42824	43322	50411	18471	17230	17656
PVIG010005160.1_Tadarida_brasiliensis_isolate_US034_TadBra_scaffold_10313,_whole_genome_shotgun_sequence	30599	30624	8777	11452	15028	2010	1811	1782
PVIG010005282.1_Tadarida_brasiliensis_isolate_US034_TadBra_scaffold_10557,_whole_genome_shotgun_sequence	59587	59609	141	193	193	4879	4877	5053
PVIG010005282.1_Tadarida_brasiliensis_isolate_US034_TadBra_scaffold_10557,_whole_genome_shotgun_sequence	59784	59809	1352	3430	5042	88398	83992	88467
PVIG010005375.1_Tadarida_brasiliensis_isolate_US034_TadBra_scaffold_10743,_whole_genome_shotgun_sequence	30019	30043	1360	1204	1335	529	405	452
PVIG010005428.1_Tadarida_brasiliensis_isolate_US034_TadBra_scaffold_10849,_whole_genome_shotgun_sequence	41046	41069	3180	2432	1918	103	83	86
PVIG010005612.1_Tadarida_brasiliensis_isolate_US034_TadBra_scaffold_11217,_whole_genome_shotgun_sequence	50167	50190	11	13	28	14	40	5
PVIG010005745.1_Tadarida_brasiliensis_isolate_US034_TadBra_scaffold_11483,_whole_genome_shotgun_sequence	11020	11044	0	0	0	4	0	0
PVIG010005915.1_Tadarida_brasiliensis_isolate_US034_TadBra_scaffold_11823,_whole_genome_shotgun_sequence	21581	21604	0	3	2	7	11	4
PVIG010005991.1_Tadarida_brasiliensis_isolate_US034_TadBra_scaffold_11975,_whole_genome_shotgun_sequence	49987	50009	0	0	0	0	0	0
PVIG010006024.1_Tadarida_brasiliensis_isolate_US034_TadBra_scaffold_12041,_whole_genome_shotgun_sequence	36954	36979	0	0	0	12	3	3
PVIG010006539.1_Tadarida_brasiliensis_isolate_US034_TadBra_scaffold_13070,_whole_genome_shotgun_sequence	8764	8789	59548	46776	39824	3170	3023	2947
PVIG010006719.1_Tadarida_brasiliensis_isolate_US034_TadBra_scaffold_13430,_whole_genome_shotgun_sequence	46044	46066	0	0	0	0	0	0
PVIG010006855.1_Tadarida_brasiliensis_isolate_US034_TadBra_scaffold_13702,_whole_genome_shotgun_sequence	30079	30101	0	0	0	0	0	0
PVIG010006868.1_Tadarida_brasiliensis_isolate_US034_TadBra_scaffold_13728,_whole_genome_shotgun_sequence	1746	1771	0	0	0	0	0	0
PVIG010007114.1_Tadarida_brasiliensis_isolate_US034_TadBra_scaffold_14220,_whole_genome_shotgun_sequence	26134	26159	3792	4792	4209	82440	74672	80384
PVIG010007114.1_Tadarida_brasiliensis_isolate_US034_TadBra_scaffold_14220,_whole_genome_shotgun_sequence	26308	26333	9713	12442	14732	76232	77781	76264
PVIG010007114.1_Tadarida_brasiliensis_isolate_US034_TadBra_scaffold_14220,_whole_genome_shotgun_sequence	26551	26575	26386	28821	27171	517610	530481	554481
PVIG010007125.1_Tadarida_brasiliensis_isolate_US034_TadBra_scaffold_14242,_whole_genome_shotgun_sequence	33845	33866	0	0	0	0	0	0
PVIG010007281.1_Tadarida_brasiliensis_isolate_US034_TadBra_scaffold_14554,_whole_genome_shotgun_sequence	24136	24158	0	0	0	0	0	0
PVIG010007405.1_Tadarida_brasiliensis_isolate_US034_TadBra_scaffold_14802,_whole_genome_shotgun_sequence	6258	6278	0	0	0	0	0	0
PVIG010007566.1_Tadarida_brasiliensis_isolate_US034_TadBra_scaffold_15124,_whole_genome_shotgun_sequence	3695	3720	134193	160022	127545	313725	298833	333334
PVIG010007566.1_Tadarida_brasiliensis_isolate_US034_TadBra_scaffold_15124,_whole_genome_shotgun_sequence	26835	26858	0	0	0	0	0	0
PVIG010007611.1_Tadarida_brasiliensis_isolate_US034_TadBra_scaffold_15214,_whole_genome_shotgun_sequence	42215	42237	1	0	2	986	1003	1058
PVIG010007895.1_Tadarida_brasiliensis_isolate_US034_TadBra_scaffold_15782,_whole_genome_shotgun_sequence	55420	55442	184	199	248	5065	4790	5268
PVIG010008004.1_Tadarida_brasiliensis_isolate_US034_TadBra_scaffold_16000,_whole_genome_shotgun_sequence	52387	52409	0	0	0	0	0	0
PVIG010008008.1_Tadarida_brasiliensis_isolate_US034_TadBra_scaffold_16008,_whole_genome_shotgun_sequence	28520	28544	206	229	328	526	596	543
PVIG010008232.1_Tadarida_brasiliensis_isolate_US034_TadBra_scaffold_16456,_whole_genome_shotgun_sequence	27942	27962	0	0	0	0	0	0
PVIG010008368.1_Tadarida_brasiliensis_isolate_US034_TadBra_scaffold_16728,_whole_genome_shotgun_sequence	29255	29280	16602	18057	19558	117379	109035	109634
PVIG010008416.1_Tadarida_brasiliensis_isolate_US034_TadBra_scaffold_16824,_whole_genome_shotgun_sequence	37512	37535	190	164	131	118	107	129
PVIG010008446.1_Tadarida_brasiliensis_isolate_US034_TadBra_scaffold_16884,_whole_genome_shotgun_sequence	1273	1297	6192	4829	3585	5423	5088	5196
PVIG010008644.1_Tadarida_brasiliensis_isolate_US034_TadBra_scaffold_17280,_whole_genome_shotgun_sequence	8473	8497	0	0	0	0	0	0
PVIG010008878.1_Tadarida_brasiliensis_isolate_US034_TadBra_scaffold_17748,_whole_genome_shotgun_sequence	40944	40966	0	0	0	0	0	0
PVIG010008879.1_Tadarida_brasiliensis_isolate_US034_TadBra_scaffold_17750,_whole_genome_shotgun_sequence	12968	12991	10	11	11	1	147	1
PVIG010008933.1_Tadarida_brasiliensis_isolate_US034_TadBra_scaffold_17858,_whole_genome_shotgun_sequence	41643	41666	0	0	0	36	18	14
PVIG010009047.1_Tadarida_brasiliensis_isolate_US034_TadBra_scaffold_18086,_whole_genome_shotgun_sequence	6580	6603	0	0	0	0	0	0
PVIG010009068.1_Tadarida_brasiliensis_isolate_US034_TadBra_scaffold_18128,_whole_genome_shotgun_sequence	8580	8601	0	0	0	0	0	0
PVIG010009196.1_Tadarida_brasiliensis_isolate_US034_TadBra_scaffold_18384,_whole_genome_shotgun_sequence	47699	47722	52717	46402	44208	7245	7405	7118
PVIG010009213.1_Tadarida_brasiliensis_isolate_US034_TadBra_scaffold_18418,_whole_genome_shotgun_sequence	25472	25497	34561	77847	159034	346349	292609	243835
PVIG010009217.1_Tadarida_brasiliensis_isolate_US034_TadBra_scaffold_18426,_whole_genome_shotgun_sequence	46629	46653	6607	6534	6722	37751	35847	34533
PVIG010009334.1_Tadarida_brasiliensis_isolate_US034_TadBra_scaffold_18660,_whole_genome_shotgun_sequence	44045	44067	0	0	0	0	0	0
PVIG010009345.1_Tadarida_brasiliensis_isolate_US034_TadBra_scaffold_18682,_whole_genome_shotgun_sequence	17841	17866	5382	8544	4643	19694	19705	20013
PVIG010009394.1_Tadarida_brasiliensis_isolate_US034_TadBra_scaffold_18780,_whole_genome_shotgun_sequence	4623	4646	0	0	0	0	0	0
PVIG010009432.1_Tadarida_brasiliensis_isolate_US034_TadBra_scaffold_18856,_whole_genome_shotgun_sequence	36921	36946	0	0	0	0	0	0
PVIG010009716.1_Tadarida_brasiliensis_isolate_US034_TadBra_scaffold_19424,_whole_genome_shotgun_sequence	11160	11183	0	0	0	0	0	0
PVIG010009811.1_Tadarida_brasiliensis_isolate_US034_TadBra_scaffold_19614,_whole_genome_shotgun_sequence	35145	35170	420	506	437	574	457	433
PVIG010009811.1_Tadarida_brasiliensis_isolate_US034_TadBra_scaffold_19614,_whole_genome_shotgun_sequence	35864	35889	12271	11170	11175	48498	47025	46254
PVIG010009969.1_Tadarida_brasiliensis_isolate_US034_TadBra_scaffold_19930,_whole_genome_shotgun_sequence	31875	31900	0	0	0	0	0	0
PVIG010009975.1_Tadarida_brasiliensis_isolate_US034_TadBra_scaffold_19942,_whole_genome_shotgun_sequence	36014	36039	57560	39899	36095	1725	1610	1646
PVIG010009991.1_Tadarida_brasiliensis_isolate_US034_TadBra_scaffold_19974,_whole_genome_shotgun_sequence	8868	8891	0	0	0	8925	7804	6852
PVIG010010065.1_Tadarida_brasiliensis_isolate_US034_TadBra_scaffold_20122,_whole_genome_shotgun_sequence	27197	27221	38	15	52	1506	1673	1817
PVIG010010128.1_Tadarida_brasiliensis_isolate_US034_TadBra_scaffold_20248,_whole_genome_shotgun_sequence	20765	20790	28470	34276	32753	280483	274651	268180
PVIG010010238.1_Tadarida_brasiliensis_isolate_US034_TadBra_scaffold_20468,_whole_genome_shotgun_sequence	19102	19123	0	0	0	0	0	0
PVIG010010434.1_Tadarida_brasiliensis_isolate_US034_TadBra_scaffold_20860,_whole_genome_shotgun_sequence	11777	11798	0	0	0	0	0	0
PVIG010010631.1_Tadarida_brasiliensis_isolate_US034_TadBra_scaffold_21254,_whole_genome_shotgun_sequence	45620	45642	0	0	0	0	0	1
PVIG010010663.1_Tadarida_brasiliensis_isolate_US034_TadBra_scaffold_21318,_whole_genome_shotgun_sequence	36048	36072	0	0	0	0	0	0
PVIG010010688.1_Tadarida_brasiliensis_isolate_US034_TadBra_scaffold_21368,_whole_genome_shotgun_sequence	20942	20959	0	0	0	0	0	0
PVIG010010761.1_Tadarida_brasiliensis_isolate_US034_TadBra_scaffold_21514,_whole_genome_shotgun_sequence	11204	11225	0	0	0	0	0	0
PVIG010010843.1_Tadarida_brasiliensis_isolate_US034_TadBra_scaffold_21678,_whole_genome_shotgun_sequence	10295	10318	179	189	113	453	413	313
PVIG010010843.1_Tadarida_brasiliensis_isolate_US034_TadBra_scaffold_21678,_whole_genome_shotgun_sequence	10470	10493	3998	4430	3949	5466	4705	4820
PVIG010011075.1_Tadarida_brasiliensis_isolate_US034_TadBra_scaffold_22142,_whole_genome_shotgun_sequence	16173	16193	0	0	0	0	0	0
PVIG010011716.1_Tadarida_brasiliensis_isolate_US034_TadBra_scaffold_23424,_whole_genome_shotgun_sequence	13660	13685	18160	13989	12135	29558	28188	28308
PVIG010011878.1_Tadarida_brasiliensis_isolate_US034_TadBra_scaffold_23748,_whole_genome_shotgun_sequence	7031	7053	0	0	0	0	0	0
PVIG010011878.1_Tadarida_brasiliensis_isolate_US034_TadBra_scaffold_23748,_whole_genome_shotgun_sequence	19312	19335	0	0	0	0	0	0
PVIG010011878.1_Tadarida_brasiliensis_isolate_US034_TadBra_scaffold_23748,_whole_genome_shotgun_sequence	38793	38818	0	0	0	0	0	0
PVIG010011969.1_Tadarida_brasiliensis_isolate_US034_TadBra_scaffold_23930,_whole_genome_shotgun_sequence	36773	36795	0	0	0	0	0	0
PVIG010012148.1_Tadarida_brasiliensis_isolate_US034_TadBra_scaffold_24288,_whole_genome_shotgun_sequence	7864	7889	0	0	0	0	0	0
PVIG010012169.1_Tadarida_brasiliensis_isolate_US034_TadBra_scaffold_24330,_whole_genome_shotgun_sequence	2851	2873	0	0	0	0	0	0
PVIG010012309.1_Tadarida_brasiliensis_isolate_US034_TadBra_scaffold_24610,_whole_genome_shotgun_sequence	33600	33622	0	0	0	0	0	0
PVIG010012363.1_Tadarida_brasiliensis_isolate_US034_TadBra_scaffold_24718,_whole_genome_shotgun_sequence	11208	11232	16726	12364	12538	14492	7417	9419
PVIG010012363.1_Tadarida_brasiliensis_isolate_US034_TadBra_scaffold_24718,_whole_genome_shotgun_sequence	13757	13782	484997	422245	433511	524310	496023	455058
PVIG010012391.1_Tadarida_brasiliensis_isolate_US034_TadBra_scaffold_24774,_whole_genome_shotgun_sequence	39793	39813	0	0	0	0	0	0
PVIG010012539.1_Tadarida_brasiliensis_isolate_US034_TadBra_scaffold_25070,_whole_genome_shotgun_sequence	19328	19351	25	11	5	124	114	148
PVIG010012648.1_Tadarida_brasiliensis_isolate_US034_TadBra_scaffold_25288,_whole_genome_shotgun_sequence	12258	12283	395	356	396	773	715	780
PVIG010012746.1_Tadarida_brasiliensis_isolate_US034_TadBra_scaffold_25484,_whole_genome_shotgun_sequence	2324	2346	0	0	0	0	0	0
PVIG010012841.1_Tadarida_brasiliensis_isolate_US034_TadBra_scaffold_25674,_whole_genome_shotgun_sequence	38812	38834	0	0	0	0	0	0
PVIG010013159.1_Tadarida_brasiliensis_isolate_US034_TadBra_scaffold_26310,_whole_genome_shotgun_sequence	1007	1024	0	0	0	0	0	0
PVIG010013235.1_Tadarida_brasiliensis_isolate_US034_TadBra_scaffold_26462,_whole_genome_shotgun_sequence	24336	24359	1761	1293	1405	385	341	439
PVIG010013349.1_Tadarida_brasiliensis_isolate_US034_TadBra_scaffold_26690,_whole_genome_shotgun_sequence	967	988	0	0	0	0	0	0
PVIG010013700.1_Tadarida_brasiliensis_isolate_US034_TadBra_scaffold_27392,_whole_genome_shotgun_sequence	4439	4462	0	0	0	0	0	0
PVIG010014017.1_Tadarida_brasiliensis_isolate_US034_TadBra_scaffold_28026,_whole_genome_shotgun_sequence	21127	21151	34259	31836	37314	6807	6017	6413
PVIG010014435.1_Tadarida_brasiliensis_isolate_US034_TadBra_scaffold_28862,_whole_genome_shotgun_sequence	4154	4176	401	394	445	411	409	340
PVIG010014692.1_Tadarida_brasiliensis_isolate_US034_TadBra_scaffold_29376,_whole_genome_shotgun_sequence	29396	29418	0	0	0	0	0	0
PVIG010014867.1_Tadarida_brasiliensis_isolate_US034_TadBra_scaffold_29726,_whole_genome_shotgun_sequence	34972	34994	852	888	932	3375	3533	3344
PVIG010014963.1_Tadarida_brasiliensis_isolate_US034_TadBra_scaffold_29918,_whole_genome_shotgun_sequence	9210	9233	20670	22521	29947	963793	1028239	910317
PVIG010014963.1_Tadarida_brasiliensis_isolate_US034_TadBra_scaffold_29918,_whole_genome_shotgun_sequence	9346	9371	5617	5697	6111	17456	17122	16875
PVIG010014964.1_Tadarida_brasiliensis_isolate_US034_TadBra_scaffold_29920,_whole_genome_shotgun_sequence	32988	33008	0	0	0	0	0	0
PVIG010015139.1_Tadarida_brasiliensis_isolate_US034_TadBra_scaffold_30270,_whole_genome_shotgun_sequence	21199	21224	108	57	126	277316	259301	259611
PVIG010015197.1_Tadarida_brasiliensis_isolate_US034_TadBra_scaffold_30386,_whole_genome_shotgun_sequence	31728	31752	59377	69345	57616	25966	24095	25372
PVIG010015446.1_Tadarida_brasiliensis_isolate_US034_TadBra_scaffold_30884,_whole_genome_shotgun_sequence	14699	14721	553	502	315	6790	6526	6437
PVIG010015446.1_Tadarida_brasiliensis_isolate_US034_TadBra_scaffold_30884,_whole_genome_shotgun_sequence	20524	20548	352	317	99	15	18	11
PVIG010015446.1_Tadarida_brasiliensis_isolate_US034_TadBra_scaffold_30884,_whole_genome_shotgun_sequence	20876	20898	410	406	333	4125	3127	2492
PVIG010015484.1_Tadarida_brasiliensis_isolate_US034_TadBra_scaffold_30960,_whole_genome_shotgun_sequence	13854	13875	0	0	0	0	0	0
PVIG010015524.1_Tadarida_brasiliensis_isolate_US034_TadBra_scaffold_31040,_whole_genome_shotgun_sequence	27252	27276	71	65	39	164	175	194
PVIG010015561.1_Tadarida_brasiliensis_isolate_US034_TadBra_scaffold_31114,_whole_genome_shotgun_sequence	18043	18067	0	0	0	0	0	0
PVIG010015966.1_Tadarida_brasiliensis_isolate_US034_TadBra_scaffold_31924,_whole_genome_shotgun_sequence	16332	16357	122191	139237	104865	7278	6619	6819
PVIG010015966.1_Tadarida_brasiliensis_isolate_US034_TadBra_scaffold_31924,_whole_genome_shotgun_sequence	18008	18029	5686	5851	5791	357	335	330
PVIG010015966.1_Tadarida_brasiliensis_isolate_US034_TadBra_scaffold_31924,_whole_genome_shotgun_sequence	19961	19984	707	802	831	305	277	269
PVIG010015966.1_Tadarida_brasiliensis_isolate_US034_TadBra_scaffold_31924,_whole_genome_shotgun_sequence	23165	23186	0	0	0	2	0	0
PVIG010015966.1_Tadarida_brasiliensis_isolate_US034_TadBra_scaffold_31924,_whole_genome_shotgun_sequence	26256	26279	1725	1669	1679	62	50	46
PVIG010015966.1_Tadarida_brasiliensis_isolate_US034_TadBra_scaffold_31924,_whole_genome_shotgun_sequence	28429	28453	5363	4319	4108	179	153	192
PVIG010015966.1_Tadarida_brasiliensis_isolate_US034_TadBra_scaffold_31924,_whole_genome_shotgun_sequence	35656	35679	67175	75939	65065	4131	3741	4007
PVIG010017467.1_Tadarida_brasiliensis_isolate_US034_TadBra_scaffold_34925,_whole_genome_shotgun_sequence	5601	5626	16148	17638	19037	116511	108186	108713
PVIG010018069.1_Tadarida_brasiliensis_isolate_US034_TadBra_scaffold_36129,_whole_genome_shotgun_sequence	14893	14914	0	0	0	0	0	0
PVIG010018632.1_Tadarida_brasiliensis_isolate_US034_TadBra_scaffold_37255,_whole_genome_shotgun_sequence	2676	2698	522	630	956	23482	25189	22158
PVIG010019023.1_Tadarida_brasiliensis_isolate_US034_TadBra_scaffold_38037,_whole_genome_shotgun_sequence	14877	14898	0	0	0	0	0	0
PVIG010019147.1_Tadarida_brasiliensis_isolate_US034_TadBra_scaffold_38285,_whole_genome_shotgun_sequence	21823	21848	748	589	843	1175	1135	1306
PVIG010019393.1_Tadarida_brasiliensis_isolate_US034_TadBra_scaffold_38777,_whole_genome_shotgun_sequence	17983	18007	79	82	66	94	113	91
PVIG010020603.1_Tadarida_brasiliensis_isolate_US034_TadBra_scaffold_41197,_whole_genome_shotgun_sequence	9035	9058	64159	71464	63418	4739777	4295197	4449943
PVIG010020767.1_Tadarida_brasiliensis_isolate_US034_TadBra_scaffold_41525,_whole_genome_shotgun_sequence	25731	25755	37	26	23	423	445	534
PVIG010020975.1_Tadarida_brasiliensis_isolate_US034_TadBra_scaffold_41941,_whole_genome_shotgun_sequence	11580	11603	0	0	0	0	0	0
PVIG010021464.1_Tadarida_brasiliensis_isolate_US034_TadBra_scaffold_42919,_whole_genome_shotgun_sequence	4041	4064	0	0	0	1	0	4
PVIG010021802.1_Tadarida_brasiliensis_isolate_US034_TadBra_scaffold_43595,_whole_genome_shotgun_sequence	5801	5824	40	28	21	4668	3032	3882
PVIG010021993.1_Tadarida_brasiliensis_isolate_US034_TadBra_scaffold_43977,_whole_genome_shotgun_sequence	10436	10459	230	182	179	37	33	38
PVIG010021993.1_Tadarida_brasiliensis_isolate_US034_TadBra_scaffold_43977,_whole_genome_shotgun_sequence	10554	10578	2414	2116	1217	139	142	119
PVIG010021993.1_Tadarida_brasiliensis_isolate_US034_TadBra_scaffold_43977,_whole_genome_shotgun_sequence	15219	15244	1413	1454	1401	55	36	40
PVIG010021993.1_Tadarida_brasiliensis_isolate_US034_TadBra_scaffold_43977,_whole_genome_shotgun_sequence	19509	19531	60	68	46	17	24	22
PVIG010021993.1_Tadarida_brasiliensis_isolate_US034_TadBra_scaffold_43977,_whole_genome_shotgun_sequence	20575	20597	657	760	778	319	256	230
PVIG010021993.1_Tadarida_brasiliensis_isolate_US034_TadBra_scaffold_43977,_whole_genome_shotgun_sequence	23619	23641	66	57	37	8	5	6
PVIG010023390.1_Tadarida_brasiliensis_isolate_US034_TadBra_scaffold_46770,_whole_genome_shotgun_sequence	6584	6607	257	344	672	7905	7978	8112
PVIG010023835.1_Tadarida_brasiliensis_isolate_US034_TadBra_scaffold_47659,_whole_genome_shotgun_sequence	17374	17396	205	188	266	16	3	12
PVIG010024780.1_Tadarida_brasiliensis_isolate_US034_TadBra_scaffold_49549,_whole_genome_shotgun_sequence	9554	9579	29634	35420	34064	288121	281434	274897
PVIG010025005.1_Tadarida_brasiliensis_isolate_US034_TadBra_scaffold_49999,_whole_genome_shotgun_sequence	19936	19959	1474	1493	1500	3660	3784	3798
PVIG010025005.1_Tadarida_brasiliensis_isolate_US034_TadBra_scaffold_49999,_whole_genome_shotgun_sequence	22023	22048	6816	5247	4803	14919	14858	14636
PVIG010025005.1_Tadarida_brasiliensis_isolate_US034_TadBra_scaffold_49999,_whole_genome_shotgun_sequence	23840	23864	6816	5247	4803	14921	14856	14639
PVIG010026319.1_Tadarida_brasiliensis_isolate_US034_TadBra_scaffold_52627,_whole_genome_shotgun_sequence	4982	5007	521	496	586	746	625	651
PVIG010026745.1_Tadarida_brasiliensis_isolate_US034_TadBra_scaffold_53479,_whole_genome_shotgun_sequence	18709	18732	53	48	57	31	36	36
PVIG010026801.1_Tadarida_brasiliensis_isolate_US034_TadBra_scaffold_53591,_whole_genome_shotgun_sequence	20322	20346	0	0	0	0	0	0
PVIG010026908.1_Tadarida_brasiliensis_isolate_US034_TadBra_scaffold_53805,_whole_genome_shotgun_sequence	22088	22110	0	0	0	0	0	0
PVIG010027361.1_Tadarida_brasiliensis_isolate_US034_TadBra_scaffold_54711,_whole_genome_shotgun_sequence	5923	5945	145	110	109	395	432	426
PVIG010027683.1_Tadarida_brasiliensis_isolate_US034_TadBra_scaffold_55355,_whole_genome_shotgun_sequence	6737	6759	0	0	0	0	0	0
PVIG010027703.1_Tadarida_brasiliensis_isolate_US034_TadBra_scaffold_55395,_whole_genome_shotgun_sequence	21644	21665	0	0	0	0	0	0
PVIG010027783.1_Tadarida_brasiliensis_isolate_US034_TadBra_scaffold_55555,_whole_genome_shotgun_sequence	18449	18470	0	0	0	0	0	0
PVIG010027783.1_Tadarida_brasiliensis_isolate_US034_TadBra_scaffold_55555,_whole_genome_shotgun_sequence	18450	18470	0	0	0	0	0	0
PVIG010027783.1_Tadarida_brasiliensis_isolate_US034_TadBra_scaffold_55555,_whole_genome_shotgun_sequence	18450	18470	0	0	0	0	0	0
PVIG010028569.1_Tadarida_brasiliensis_isolate_US034_TadBra_scaffold_57126,_whole_genome_shotgun_sequence	5887	5910	41	17	49	10856	117204	11108
PVIG010028757.1_Tadarida_brasiliensis_isolate_US034_TadBra_scaffold_57502,_whole_genome_shotgun_sequence	14773	14798	0	0	0	0	0	0
PVIG010028846.1_Tadarida_brasiliensis_isolate_US034_TadBra_scaffold_57680,_whole_genome_shotgun_sequence	12965	12988	0	0	0	0	0	0
PVIG010028929.1_Tadarida_brasiliensis_isolate_US034_TadBra_scaffold_57846,_whole_genome_shotgun_sequence	8397	8420	0	1	1	11	13	12
PVIG010029150.1_Tadarida_brasiliensis_isolate_US034_TadBra_scaffold_58288,_whole_genome_shotgun_sequence	15333	15356	22258	20908	18002	51414	47263	45937
PVIG010029502.1_Tadarida_brasiliensis_isolate_US034_TadBra_scaffold_58992,_whole_genome_shotgun_sequence	3802	3826	0	0	0	0	0	0
PVIG010030304.1_Tadarida_brasiliensis_isolate_US034_TadBra_scaffold_60596,_whole_genome_shotgun_sequence	8506	8528	0	0	0	0	0	0
PVIG010030824.1_Tadarida_brasiliensis_isolate_US034_TadBra_scaffold_61636,_whole_genome_shotgun_sequence	3165	3183	0	0	0	0	1	0
PVIG010031173.1_Tadarida_brasiliensis_isolate_US034_TadBra_scaffold_62334,_whole_genome_shotgun_sequence	12633	12657	435	297	615	898	1163	1160
PVIG010031173.1_Tadarida_brasiliensis_isolate_US034_TadBra_scaffold_62334,_whole_genome_shotgun_sequence	13195	13219	157	144	252	144	196	242
PVIG010031173.1_Tadarida_brasiliensis_isolate_US034_TadBra_scaffold_62334,_whole_genome_shotgun_sequence	14373	14396	6	4	10	9	19	16
PVIG010031954.1_Tadarida_brasiliensis_isolate_US034_TadBra_scaffold_63896,_whole_genome_shotgun_sequence	1978	2000	0	0	0	0	0	0
PVIG010031966.1_Tadarida_brasiliensis_isolate_US034_TadBra_scaffold_63920,_whole_genome_shotgun_sequence	6506	6527	0	0	0	0	0	0
PVIG010032037.1_Tadarida_brasiliensis_isolate_US034_TadBra_scaffold_64062,_whole_genome_shotgun_sequence	6578	6601	4	7	7	0	0	1
PVIG010032924.1_Tadarida_brasiliensis_isolate_US034_TadBra_scaffold_65836,_whole_genome_shotgun_sequence	138	163	0	0	0	3	4	1
PVIG010033197.1_Tadarida_brasiliensis_isolate_US034_TadBra_scaffold_66382,_whole_genome_shotgun_sequence	9070	9092	417	579	930	191	149	167
PVIG010033623.1_Tadarida_brasiliensis_isolate_US034_TadBra_scaffold_67234,_whole_genome_shotgun_sequence	16571	16592	0	0	0	0	0	0
PVIG010033806.1_Tadarida_brasiliensis_isolate_US034_TadBra_scaffold_67600,_whole_genome_shotgun_sequence	8315	8335	0	0	0	0	0	0
PVIG010036164.1_Tadarida_brasiliensis_isolate_US034_TadBra_scaffold_72315,_whole_genome_shotgun_sequence	11404	11427	1330	1882	2247	39506	38031	38662
PVIG010036206.1_Tadarida_brasiliensis_isolate_US034_TadBra_scaffold_72399,_whole_genome_shotgun_sequence	7233	7255	12261	10005	4568	683	709	738
PVIG010037059.1_Tadarida_brasiliensis_isolate_US034_TadBra_scaffold_74105,_whole_genome_shotgun_sequence	6828	6850	0	0	0	0	0	0
PVIG010037240.1_Tadarida_brasiliensis_isolate_US034_TadBra_scaffold_74467,_whole_genome_shotgun_sequence	1707	1730	534	345	298	2276	2178	2289
PVIG010037768.1_Tadarida_brasiliensis_isolate_US034_TadBra_scaffold_75523,_whole_genome_shotgun_sequence	7559	7582	0	0	0	0	0	1
PVIG010037940.1_Tadarida_brasiliensis_isolate_US034_TadBra_scaffold_75867,_whole_genome_shotgun_sequence	6643	6668	0	0	0	0	0	0
PVIG010038152.1_Tadarida_brasiliensis_isolate_US034_TadBra_scaffold_76291,_whole_genome_shotgun_sequence	11745	11767	10	87	216	6	4	5
PVIG010038661.1_Tadarida_brasiliensis_isolate_US034_TadBra_scaffold_77309,_whole_genome_shotgun_sequence	8972	8994	0	0	0	0	2	0
PVIG010039471.1_Tadarida_brasiliensis_isolate_US034_TadBra_scaffold_78929,_whole_genome_shotgun_sequence	11100	11124	239	277	267	2462	2463	2243
PVIG010040861.1_Tadarida_brasiliensis_isolate_US034_TadBra_scaffold_81709,_whole_genome_shotgun_sequence	11376	11399	6557	5682	5363	20574	18817	18829
PVIG010041845.1_Tadarida_brasiliensis_isolate_US034_TadBra_scaffold_83676,_whole_genome_shotgun_sequence	9041	9066	29643	35386	34012	288377	281681	275155
PVIG010042053.1_Tadarida_brasiliensis_isolate_US034_TadBra_scaffold_84092,_whole_genome_shotgun_sequence	836	861	0	0	0	0	0	0
PVIG010042766.1_Tadarida_brasiliensis_isolate_US034_TadBra_scaffold_85518,_whole_genome_shotgun_sequence	897	918	0	0	0	0	0	0
PVIG010045581.1_Tadarida_brasiliensis_isolate_US034_TadBra_scaffold_91147,_whole_genome_shotgun_sequence	3170	3193	102	75	60	167	115	104
PVIG010045623.1_Tadarida_brasiliensis_isolate_US034_TadBra_scaffold_91231,_whole_genome_shotgun_sequence	11275	11297	0	0	0	0	0	0
PVIG010046153.1_Tadarida_brasiliensis_isolate_US034_TadBra_scaffold_92291,_whole_genome_shotgun_sequence	1575	1598	0	0	0	0	0	0
PVIG010046206.1_Tadarida_brasiliensis_isolate_US034_TadBra_scaffold_92397,_whole_genome_shotgun_sequence	3410	3435	10	3	0	0	1	0
PVIG010046608.1_Tadarida_brasiliensis_isolate_US034_TadBra_scaffold_93200,_whole_genome_shotgun_sequence	10658	10683	143927	148099	121975	164898	161264	156942
PVIG010046608.1_Tadarida_brasiliensis_isolate_US034_TadBra_scaffold_93200,_whole_genome_shotgun_sequence	10837	10861	316327	260025	265169	305551	252912	260138
PVIG010048008.1_Tadarida_brasiliensis_isolate_US034_TadBra_scaffold_95999,_whole_genome_shotgun_sequence	9671	9695	0	0	0	0	0	0
PVIG010050017.1_Tadarida_brasiliensis_isolate_US034_TadBra_scaffold_100016,_whole_genome_shotgun_sequence	6868	6893	0	0	0	0	0	0
PVIG010050448.1_Tadarida_brasiliensis_isolate_US034_TadBra_scaffold_100878,_whole_genome_shotgun_sequence	1767	1791	661	604	478	142	145	115
PVIG010050677.1_Tadarida_brasiliensis_isolate_US034_TadBra_scaffold_101336,_whole_genome_shotgun_sequence	2540	2561	0	0	0	1	0	0
PVIG010051168.1_Tadarida_brasiliensis_isolate_US034_TadBra_scaffold_102318,_whole_genome_shotgun_sequence	7489	7510	0	2	0	0	0	0
PVIG010051666.1_Tadarida_brasiliensis_isolate_US034_TadBra_scaffold_103314,_whole_genome_shotgun_sequence	8753	8775	52611	42634	38489	1409	1451	1717
PVIG010053821.1_Tadarida_brasiliensis_isolate_US034_TadBra_scaffold_107624,_whole_genome_shotgun_sequence	992	1013	0	0	0	0	0	0
PVIG010055217.1_Tadarida_brasiliensis_isolate_US034_TadBra_scaffold_110416,_whole_genome_shotgun_sequence	4524	4545	0	0	0	0	0	0
PVIG010055304.1_Tadarida_brasiliensis_isolate_US034_TadBra_scaffold_110590,_whole_genome_shotgun_sequence	6441	6465	4	7	3	0	0	0
PVIG010059120.1_Tadarida_brasiliensis_isolate_US034_TadBra_scaffold_118222,_whole_genome_shotgun_sequence	138	159	0	0	0	0	0	0
PVIG010059123.1_Tadarida_brasiliensis_isolate_US034_TadBra_scaffold_118228,_whole_genome_shotgun_sequence	966	986	0	0	0	0	0	0
PVIG010059944.1_Tadarida_brasiliensis_isolate_US034_TadBra_scaffold_119870,_whole_genome_shotgun_sequence	3223	3245	0	0	0	0	0	0
PVIG010061142.1_Tadarida_brasiliensis_isolate_US034_TadBra_scaffold_122266,_whole_genome_shotgun_sequence	4883	4905	498	369	401	29	20	33
PVIG010061351.1_Tadarida_brasiliensis_isolate_US034_TadBra_scaffold_122684,_whole_genome_shotgun_sequence	6499	6524	1	0	3	721	579	665
PVIG010063720.1_Tadarida_brasiliensis_isolate_US034_TadBra_scaffold_127422,_whole_genome_shotgun_sequence	3541	3563	0	0	0	0	0	0
PVIG010065614.1_Tadarida_brasiliensis_isolate_US034_TadBra_scaffold_131209,_whole_genome_shotgun_sequence	3920	3937	0	0	0	0	0	0
PVIG010068700.1_Tadarida_brasiliensis_isolate_US034_TadBra_scaffold_137381,_whole_genome_shotgun_sequence	190	209	0	0	0	0	0	0
PVIG010074840.1_Tadarida_brasiliensis_isolate_US034_TadBra_scaffold_149659,_whole_genome_shotgun_sequence	1815	1840	0	0	0	0	0	0
PVIG010074941.1_Tadarida_brasiliensis_isolate_US034_TadBra_scaffold_149861,_whole_genome_shotgun_sequence	4219	4244	1917	1487	1772	4246	3928	3614
PVIG010077997.1_Tadarida_brasiliensis_isolate_US034_TadBra_scaffold_155971,_whole_genome_shotgun_sequence	5419	5444	14	19	17	105	131	149
PVIG010079542.1_Tadarida_brasiliensis_isolate_US034_TadBra_scaffold_159059,_whole_genome_shotgun_sequence	4281	4306	1	0	4	12	18	7
PVIG010079935.1_Tadarida_brasiliensis_isolate_US034_TadBra_scaffold_159845,_whole_genome_shotgun_sequence	4085	4106	0	0	0	0	0	0
PVIG010081220.1_Tadarida_brasiliensis_isolate_US034_TadBra_scaffold_162415,_whole_genome_shotgun_sequence	1697	1719	0	0	0	0	0	0
PVIG010091822.1_Tadarida_brasiliensis_isolate_US034_TadBra_scaffold_183615,_whole_genome_shotgun_sequence	2653	2672	0	0	0	0	0	0
PVIG010092130.1_Tadarida_brasiliensis_isolate_US034_TadBra_scaffold_184231,_whole_genome_shotgun_sequence	4508	4533	0	1	2	11	18	11
PVIG010095087.1_Tadarida_brasiliensis_isolate_US034_TadBra_scaffold_190145,_whole_genome_shotgun_sequence	437	458	0	0	0	0	0	0
PVIG010098229.1_Tadarida_brasiliensis_isolate_US034_TadBra_scaffold_196429,_whole_genome_shotgun_sequence	1721	1743	0	0	0	0	0	0
PVIG010106829.1_Tadarida_brasiliensis_isolate_US034_TadBra_scaffold_213629,_whole_genome_shotgun_sequence	80	101	0	0	0	0	0	0
PVIG010108513.1_Tadarida_brasiliensis_isolate_US034_TadBra_scaffold_216997,_whole_genome_shotgun_sequence	1999	2021	0	2	1	7427	7849	8036
PVIG010109993.1_Tadarida_brasiliensis_isolate_US034_TadBra_scaffold_219957,_whole_genome_shotgun_sequence	80	97	0	0	0	0	0	0
PVIG010116411.1_Tadarida_brasiliensis_isolate_US034_TadBra_scaffold_232792,_whole_genome_shotgun_sequence	2457	2480	0	0	0	0	0	0
PVIG010119995.1_Tadarida_brasiliensis_isolate_US034_TadBra_scaffold_239960,_whole_genome_shotgun_sequence	494	517	27783	30514	28632	58421	58129	66359
PVIG010119995.1_Tadarida_brasiliensis_isolate_US034_TadBra_scaffold_239960,_whole_genome_shotgun_sequence	886	908	30	26	44	64	54	67
PVIG010121678.1_Tadarida_brasiliensis_isolate_US034_TadBra_scaffold_243326,_whole_genome_shotgun_sequence	1957	1978	0	0	0	0	0	0
PVIG010122992.1_Tadarida_brasiliensis_isolate_US034_TadBra_scaffold_245954,_whole_genome_shotgun_sequence	46	70	3179624	3405350	2598112	194169	177317	182507
PVIG010124457.1_Tadarida_brasiliensis_isolate_US034_TadBra_scaffold_248884,_whole_genome_shotgun_sequence	46	71	0	0	0	0	0	0
PVIG010128359.1_Tadarida_brasiliensis_isolate_US034_TadBra_scaffold_256685,_whole_genome_shotgun_sequence	187	208	0	0	0	0	0	0
PVIG010130381.1_Tadarida_brasiliensis_isolate_US034_TadBra_scaffold_260729,_whole_genome_shotgun_sequence	545	569	2	0	1	0	0	0
PVIG010135825.1_Tadarida_brasiliensis_isolate_US034_TadBra_scaffold_271616,_whole_genome_shotgun_sequence	528	549	0	0	0	0	0	0
PVIG010137142.1_Tadarida_brasiliensis_isolate_US034_TadBra_scaffold_274250,_whole_genome_shotgun_sequence	1852	1877	0	0	0	0	0	0
PVIG010146744.1_Tadarida_brasiliensis_isolate_US034_TadBra_scaffold_293454,_whole_genome_shotgun_sequence	2364	2387	0	0	0	0	0	0
PVIG010146997.1_Tadarida_brasiliensis_isolate_US034_TadBra_scaffold_293960,_whole_genome_shotgun_sequence	1417	1439	0	0	0	1	1	0
PVIG010148786.1_Tadarida_brasiliensis_isolate_US034_TadBra_scaffold_297538,_whole_genome_shotgun_sequence	396	417	0	0	0	0	0	0
PVIG010153053.1_Tadarida_brasiliensis_isolate_US034_TadBra_scaffold_306071,_whole_genome_shotgun_sequence	720	741	0	0	0	0	0	0
PVIG010155134.1_Tadarida_brasiliensis_isolate_US034_TadBra_scaffold_310233,_whole_genome_shotgun_sequence	72	92	0	0	0	0	0	0
PVIG010156945.1_Tadarida_brasiliensis_isolate_US034_TadBra_scaffold_313854,_whole_genome_shotgun_sequence	1497	1522	0	1	1	11	16	13
PVIG010168359.1_Tadarida_brasiliensis_isolate_US034_TadBra_scaffold_336680,_whole_genome_shotgun_sequence	1235	1260	183	215	207	156	159	152
PVIG010174913.1_Tadarida_brasiliensis_isolate_US034_TadBra_scaffold_349788,_whole_genome_shotgun_sequence	1602	1626	0	0	0	0	0	0
PVIG010176787.1_Tadarida_brasiliensis_isolate_US034_TadBra_scaffold_353536,_whole_genome_shotgun_sequence	277	302	0	0	0	0	0	0
PVIG010182170.1_Tadarida_brasiliensis_isolate_US034_TadBra_scaffold_364301,_whole_genome_shotgun_sequence	519	541	5227	4921	5699	1164	1171	1113
PVIG010205821.1_Tadarida_brasiliensis_isolate_US034_TadBra_scaffold_411602,_whole_genome_shotgun_sequence	640	665	301	301	390	3624	3198	3300
PVIG010219848.1_Tadarida_brasiliensis_isolate_US034_TadBra_scaffold_439654,_whole_genome_shotgun_sequence	1316	1337	0	0	0	0	0	0
PVIG010240362.1_Tadarida_brasiliensis_isolate_US034_TadBra_scaffold_480674,_whole_genome_shotgun_sequence	850	871	0	0	0	0	0	0
PVIG010252434.1_Tadarida_brasiliensis_isolate_US034_TadBra_scaffold_504817,_whole_genome_shotgun_sequence	568	586	0	0	0	0	0	0
PVIG010266075.1_Tadarida_brasiliensis_isolate_US034_TadBra_scaffold_532098,_whole_genome_shotgun_sequence	244	267	0	0	0	0	0	0
PVIG010346700.1_Tadarida_brasiliensis_isolate_US034_TadBra_scaffold_693346,_whole_genome_shotgun_sequence	273	292	0	0	0	0	0	0
PVIG010352940.1_Tadarida_brasiliensis_isolate_US034_TadBra_scaffold_705826,_whole_genome_shotgun_sequence	550	572	0	0	0	0	0	0
PVIG010367692.1_Tadarida_brasiliensis_isolate_US034_TadBra_scaffold_735341,_whole_genome_shotgun_sequence	25	50	0	0	0	0	0	0
PVIG010369167.1_Tadarida_brasiliensis_isolate_US034_TadBra_scaffold_738291,_whole_genome_shotgun_sequence	263	288	216328	168098	112277	216284	206393	204733
PVIG010369468.1_Tadarida_brasiliensis_isolate_US034_TadBra_scaffold_738893,_whole_genome_shotgun_sequence	265	290	216328	168098	112277	216284	206393	204733
PVIG010381480.1_Tadarida_brasiliensis_isolate_US034_TadBra_scaffold_762927,_whole_genome_shotgun_sequence	107	128	0	0	0	0	0	0
PVIG010561368.1_Tadarida_brasiliensis_isolate_US034_TadBra_scaffold_1125310,_whole_genome_shotgun_sequence	294	319	0	0	0	0	0	0
PVIG010707533.1_Tadarida_brasiliensis_isolate_US034_TadBra_scaffold_1417672,_whole_genome_shotgun_sequence	216	239	1	1	0	1	5	4
PVIG010894995.1_Tadarida_brasiliensis_isolate_US034_TadBra_scaffold_1793204,_whole_genome_shotgun_sequence	80	100	0	0	0	0	0	0
