## supplementary file 7 for "Processing of Genomic RNAs by Dicer in Bat Cells Limits SARS-CoV-2 Replication"

### Sheet: Sheet1
GO.ID	Term	Annotated	Significant	Expected	classicFisher
GO:0090304	nucleic acid metabolic process	4854	698	470.67	< 1e-30
GO:0019219	regulation of nucleobase-containing comp...	3580	548	347.14	< 1e-30
GO:0051171	regulation of nitrogen compound metaboli...	4598	653	445.85	2.1e-30
GO:0006139	nucleobase-containing compound metabolic...	5398	736	523.42	1.8e-29
GO:0060255	regulation of macromolecule metabolic pr...	5113	703	495.78	7.7e-29
GO:0051252	regulation of RNA metabolic process	3334	502	323.28	5.3e-28
GO:0080090	regulation of primary metabolic process	4723	657	457.97	7e-28
GO:0046483	heterocycle metabolic process	5543	744	537.48	1.3e-27
GO:0006725	cellular aromatic compound metabolic pro...	5571	745	540.19	3.8e-27
GO:0031323	regulation of cellular metabolic process	5115	694	495.98	1.5e-26
GO:0043170	macromolecule metabolic process	9167	1102	888.88	5.7e-26
GO:0019222	regulation of metabolic process	5493	730	532.63	1.5e-25
GO:1901360	organic cyclic compound metabolic proces...	5777	759	560.17	2.5e-25
GO:0010468	regulation of gene expression	4225	590	409.68	9e-25
GO:0010556	regulation of macromolecule biosynthetic...	4327	601	419.57	1e-24
GO:0016070	RNA metabolic process	4303	598	417.24	1.2e-24
GO:0022402	cell cycle process	1140	218	110.54	8.8e-24
GO:0009889	regulation of biosynthetic process	4459	611	432.37	1.2e-23
GO:0031326	regulation of cellular biosynthetic proc...	4427	605	429.26	4.6e-23
GO:2001141	regulation of RNA biosynthetic process	3053	446	296.03	1.1e-21
GO:0006355	regulation of DNA-templated transcriptio...	3044	444	295.16	1.9e-21
GO:0007049	cell cycle	1438	250	139.44	3.2e-21
GO:0032774	RNA biosynthetic process	3226	460	312.81	2.8e-20
GO:0006357	regulation of transcription by RNA polym...	2380	361	230.78	6.2e-20
GO:0006351	DNA-templated transcription	3204	456	310.68	6.4e-20
GO:0006366	transcription by RNA polymerase II	2497	373	242.12	1.8e-19
GO:0006807	nitrogen compound metabolic process	9629	1115	933.68	2.3e-19
GO:0044238	primary metabolic process	10177	1159	986.81	7.9e-18
GO:0034654	nucleobase-containing compound biosynthe...	3609	492	349.95	8.3e-18
GO:0019438	aromatic compound biosynthetic process	3687	498	357.51	3e-17
GO:0036211	protein modification process	2571	371	249.3	7.3e-17
GO:1901362	organic cyclic compound biosynthetic pro...	3812	508	369.63	1.8e-16
GO:0018130	heterocycle biosynthetic process	3688	494	357.61	2.2e-16
GO:0043412	macromolecule modification	2750	389	266.65	2.7e-16
GO:0045935	positive regulation of nucleobase-contai...	1651	260	160.09	3e-16
GO:1903047	mitotic cell cycle process	668	133	64.77	3.3e-16
GO:0034641	cellular nitrogen compound metabolic pro...	6332	772	613.98	3.4e-16
GO:0000278	mitotic cell cycle	799	151	77.48	3.6e-16
GO:0071704	organic substance metabolic process	10852	1211	1052.27	9.9e-16
GO:0006281	DNA repair	561	116	54.4	1.7e-15
GO:0050794	regulation of cellular process	10270	1154	995.83	2.4e-15
GO:0051173	positive regulation of nitrogen compound...	2316	334	224.57	4.5e-15
GO:0051254	positive regulation of RNA metabolic pro...	1489	235	144.38	8.1e-15
GO:0051276	chromosome organization	582	117	56.43	1.1e-14
GO:0006996	organelle organization	3480	460	337.44	4e-14
GO:0010564	regulation of cell cycle process	616	120	59.73	5.1e-14
GO:0071824	protein-DNA complex organization	1199	196	116.26	6.2e-14
GO:0006259	DNA metabolic process	902	158	87.46	6.9e-14
GO:0050789	regulation of biological process	10766	1192	1043.93	7.5e-14
GO:0016043	cellular component organization	6192	744	600.41	8e-14
GO:0008152	metabolic process	11294	1241	1095.13	8.6e-14
GO:0006974	DNA damage response	814	146	78.93	9.6e-14
GO:0033554	cellular response to stress	1569	238	152.14	4.4e-13
GO:0009893	positive regulation of metabolic process	2805	380	271.99	4.9e-13
GO:0010604	positive regulation of macromolecule met...	2610	358	253.08	5.3e-13
GO:0007059	chromosome segregation	383	84	37.14	5.4e-13
GO:0044237	cellular metabolic process	9775	1092	947.83	6.8e-13
GO:0006325	chromatin organization	1118	182	108.41	7.9e-13
GO:0006302	double-strand break repair	288	69	27.93	8.6e-13
GO:0048523	negative regulation of cellular process	4022	510	389.99	1.5e-12
GO:0007399	nervous system development	2212	310	214.49	2.2e-12
GO:0051641	cellular localization	2978	395	288.76	3.2e-12
GO:0065007	biological regulation	11144	1217	1080.58	3.5e-12
GO:0031325	positive regulation of cellular metaboli...	2568	349	249.01	4e-12
GO:0051726	regulation of cell cycle	892	151	86.49	4.1e-12
GO:0071840	cellular component organization or bioge...	6498	763	630.08	6.6e-12
GO:0098813	nuclear chromosome segregation	281	66	27.25	7e-12
GO:0010558	negative regulation of macromolecule bio...	1771	256	171.73	1.1e-11
GO:0051301	cell division	512	99	49.65	1.4e-11
GO:0009059	macromolecule biosynthetic process	6610	772	640.94	1.5e-11
GO:1902680	positive regulation of RNA biosynthetic ...	1371	208	132.94	1.6e-11
GO:0031324	negative regulation of cellular metaboli...	2099	293	203.53	1.6e-11
GO:0000819	sister chromatid segregation	205	53	19.88	1.8e-11
GO:0006338	chromatin remodeling	992	161	96.19	2.4e-11
GO:0045893	positive regulation of DNA-templated tra...	1368	206	132.65	4.1e-11
GO:0031327	negative regulation of cellular biosynth...	1813	258	175.8	4.7e-11
GO:0000725	recombinational repair	174	47	16.87	4.9e-11
GO:0010605	negative regulation of macromolecule met...	2137	295	207.21	4.9e-11
GO:0009890	negative regulation of biosynthetic proc...	1826	259	177.06	6e-11
GO:0140014	mitotic nuclear division	244	58	23.66	7.9e-11
GO:0000724	double-strand break repair via homologou...	171	46	16.58	9.1e-11
GO:0051649	establishment of localization in cell	1776	251	172.21	1.8e-10
GO:0043687	post-translational protein modification	906	147	87.85	1.9e-10
GO:0000280	nuclear division	386	78	37.43	2.5e-10
GO:0007275	multicellular organism development	3885	482	376.71	2.7e-10
GO:0045944	positive regulation of transcription by ...	1034	162	100.26	3.2e-10
GO:0070647	protein modification by small protein co...	865	141	83.87	3.3e-10
GO:0048519	negative regulation of biological proces...	4293	524	416.27	4e-10
GO:0048699	generation of neurons	1355	200	131.39	4.7e-10
GO:0030030	cell projection organization	1484	215	143.9	5.2e-10
GO:0009892	negative regulation of metabolic process	2273	305	220.4	5.5e-10
GO:0000070	mitotic sister chromatid segregation	168	44	16.29	5.9e-10
GO:0120036	plasma membrane bounded cell projection ...	1454	211	140.99	6.6e-10
GO:0009891	positive regulation of biosynthetic proc...	2052	279	198.97	9.2e-10
GO:0010557	positive regulation of macromolecule bio...	1982	271	192.19	9.6e-10
GO:0048731	system development	3309	417	320.86	9.8e-10
GO:0016071	mRNA metabolic process	737	123	71.46	1.1e-09
GO:0044770	cell cycle phase transition	478	89	46.35	1.1e-09
GO:0033043	regulation of organelle organization	994	155	96.38	1.1e-09
GO:0048285	organelle fission	435	83	42.18	1.2e-09
GO:0022008	neurogenesis	1562	222	151.46	1.5e-09
GO:0010467	gene expression	6128	709	594.2	1.6e-09
GO:0031328	positive regulation of cellular biosynth...	2037	276	197.52	1.6e-09
GO:0048522	positive regulation of cellular process	4568	548	442.94	2.1e-09
GO:0045934	negative regulation of nucleobase-contai...	1267	186	122.85	3.1e-09
GO:0044772	mitotic cell cycle phase transition	386	75	37.43	3.4e-09
GO:0007420	brain development	612	105	59.34	4.2e-09
GO:0030182	neuron differentiation	1291	188	125.18	4.8e-09
GO:0007417	central nervous system development	826	131	80.09	8.3e-09
GO:0046907	intracellular transport	1292	187	125.28	8.5e-09
GO:0070727	cellular macromolecule localization	2167	286	210.12	1.1e-08
GO:0006310	DNA recombination	297	61	28.8	1.2e-08
GO:0044249	cellular biosynthetic process	7443	833	721.71	1.5e-08
GO:0060322	head development	651	108	63.12	1.6e-08
GO:0048518	positive regulation of biological proces...	5004	586	485.21	2e-08
GO:0008104	protein localization	2159	283	209.35	2.7e-08
GO:0007346	regulation of mitotic cell cycle	434	78	42.08	5.8e-08
GO:0031023	microtubule organizing center organizati...	137	35	13.28	6.5e-08
GO:1901987	regulation of cell cycle phase transitio...	391	72	37.91	6.9e-08
GO:0010629	negative regulation of gene expression	874	133	84.75	8e-08
GO:0070925	organelle assembly	949	142	92.02	8.2e-08
GO:1901576	organic substance biosynthetic process	7536	836	730.73	8.6e-08
GO:0009058	biosynthetic process	7588	841	735.77	8.9e-08
GO:0006301	postreplication repair	33	15	3.2	1.1e-07
GO:0051298	centrosome duplication	71	23	6.88	1.1e-07
GO:1901990	regulation of mitotic cell cycle phase t...	301	59	29.19	1.2e-07
GO:0007098	centrosome cycle	123	32	11.93	1.5e-07
GO:0051253	negative regulation of RNA metabolic pro...	1162	166	112.67	1.5e-07
GO:0048666	neuron development	1043	152	101.13	1.5e-07
GO:0000226	microtubule cytoskeleton organization	641	103	62.15	1.8e-07
GO:0010948	negative regulation of cell cycle proces...	270	54	26.18	2e-07
GO:0071103	DNA conformation change	84	25	8.15	2.1e-07
GO:0090068	positive regulation of cell cycle proces...	202	44	19.59	2.2e-07
GO:0045787	positive regulation of cell cycle	250	51	24.24	2.3e-07
GO:0045892	negative regulation of DNA-templated tra...	1051	152	101.91	2.5e-07
GO:2000779	regulation of double-strand break repair	114	30	11.05	2.7e-07
GO:0033036	macromolecule localization	2556	320	247.84	3e-07
GO:0045814	negative regulation of gene expression, ...	152	36	14.74	3.3e-07
GO:0051172	negative regulation of nitrogen compound...	1713	227	166.1	3.5e-07
GO:1902679	negative regulation of RNA biosynthetic ...	1057	152	102.49	3.5e-07
GO:0044087	regulation of cellular component biogene...	805	122	78.06	3.5e-07
GO:0007017	microtubule-based process	943	138	91.44	4.6e-07
GO:0009790	embryo development	918	135	89.01	4.7e-07
GO:0032446	protein modification by small protein co...	761	116	73.79	5.1e-07
GO:0051983	regulation of chromosome segregation	111	29	10.76	5.1e-07
GO:0051052	regulation of DNA metabolic process	397	70	38.5	5.8e-07
GO:0032392	DNA geometric change	77	23	7.47	5.9e-07
GO:0048667	cell morphogenesis involved in neuron di...	553	90	53.62	6.1e-07
GO:0051128	regulation of cellular component organiz...	2001	257	194.03	7.4e-07
GO:0048812	neuron projection morphogenesis	604	96	58.57	7.7e-07
GO:0006397	mRNA processing	512	84	49.65	1e-06
GO:0032989	cellular anatomical entity morphogenesis	723	110	70.11	1.1e-06
GO:0031175	neuron projection development	924	134	89.6	1.1e-06
GO:0044271	cellular nitrogen compound biosynthetic ...	4723	543	457.97	1.2e-06
GO:0006468	protein phosphorylation	1037	147	100.55	1.3e-06
GO:0030900	forebrain development	345	62	33.45	1.3e-06
GO:0006282	regulation of DNA repair	181	39	17.55	1.4e-06
GO:0007062	sister chromatid cohesion	54	18	5.24	1.7e-06
GO:0070828	heterochromatin organization	130	31	12.61	1.8e-06
GO:0120039	plasma membrane bounded cell projection ...	617	96	59.83	2e-06
GO:0048858	cell projection morphogenesis	619	96	60.02	2.3e-06
GO:0045786	negative regulation of cell cycle	337	60	32.68	2.6e-06
GO:0048468	cell development	2311	287	224.09	2.8e-06
GO:1902115	regulation of organelle assembly	173	37	16.77	3.1e-06
GO:0006892	post-Golgi vesicle-mediated transport	102	26	9.89	3.2e-06
GO:0007099	centriole replication	41	15	3.98	3.3e-06
GO:0051640	organelle localization	535	85	51.88	3.4e-06
GO:0032508	DNA duplex unwinding	73	21	7.08	3.6e-06
GO:0016567	protein ubiquitination	676	102	65.55	3.9e-06
GO:0006260	DNA replication	260	49	25.21	4.3e-06
GO:0050793	regulation of developmental process	1890	240	183.26	4.3e-06
GO:0009653	anatomical structure morphogenesis	2221	276	215.36	4.3e-06
GO:0007010	cytoskeleton organization	1439	190	139.53	4.4e-06
GO:0042073	intraciliary transport	52	17	5.04	4.4e-06
GO:0048856	anatomical structure development	4912	557	476.29	4.7e-06
GO:0010569	regulation of double-strand break repair...	63	19	6.11	4.8e-06
GO:0000902	cell morphogenesis	899	128	87.17	5.1e-06
GO:0000910	cytokinesis	163	35	15.81	5.2e-06
GO:0010606	positive regulation of cytoplasmic mRNA ...	7	6	0.68	5.3e-06
GO:0016310	phosphorylation	1108	152	107.44	5.5e-06
GO:0120031	plasma membrane bounded cell projection ...	567	88	54.98	5.9e-06
GO:0050779	RNA destabilization	87	23	8.44	6e-06
GO:0051656	establishment of organelle localization	408	68	39.56	6.3e-06
GO:0045930	negative regulation of mitotic cell cycl...	214	42	20.75	7.1e-06
GO:0033044	regulation of chromosome organization	207	41	20.07	7.2e-06
GO:0031507	heterochromatin formation	119	28	11.54	7.3e-06
GO:0040029	epigenetic regulation of gene expression	215	42	20.85	8.1e-06
GO:0007064	mitotic sister chromatid cohesion	25	11	2.42	8.5e-06
GO:0048513	animal organ development	2399	293	232.62	8.6e-06
GO:0098534	centriole assembly	44	15	4.27	9e-06
GO:1903311	regulation of mRNA metabolic process	282	51	27.34	9.2e-06
GO:1901988	negative regulation of cell cycle phase ...	238	45	23.08	9.5e-06
GO:0035556	intracellular signal transduction	2376	290	230.39	1e-05
GO:1901991	negative regulation of mitotic cell cycl...	168	35	16.29	1.1e-05
GO:0051960	regulation of nervous system development	383	64	37.14	1.1e-05
GO:0030031	cell projection assembly	577	88	55.95	1.2e-05
GO:0061014	positive regulation of mRNA catabolic pr...	91	23	8.82	1.4e-05
GO:0051962	positive regulation of nervous system de...	234	44	22.69	1.4e-05
GO:0061157	mRNA destabilization	85	22	8.24	1.4e-05
GO:0035108	limb morphogenesis	110	26	10.67	1.4e-05
GO:0033365	protein localization to organelle	815	116	79.03	1.4e-05
GO:0032502	developmental process	5363	598	520.02	1.5e-05
GO:0010165	response to X-ray	22	10	2.13	1.6e-05
GO:0140694	non-membrane-bounded organelle assembly	396	65	38.4	1.6e-05
GO:0010603	regulation of cytoplasmic mRNA processin...	8	6	0.78	1.9e-05
GO:0035735	intraciliary transport involved in ciliu...	8	6	0.78	1.9e-05
GO:0035107	appendage morphogenesis	112	26	10.86	2e-05
GO:0050808	synapse organization	432	69	41.89	2.3e-05
GO:0033045	regulation of sister chromatid segregati...	94	23	9.11	2.4e-05
GO:0006402	mRNA catabolic process	232	43	22.5	2.4e-05
GO:0008361	regulation of cell size	161	33	15.61	2.6e-05
GO:0016579	protein deubiquitination	101	24	9.79	2.7e-05
GO:0010639	negative regulation of organelle organiz...	316	54	30.64	2.7e-05
GO:0050767	regulation of neurogenesis	309	53	29.96	2.9e-05
GO:0072001	renal system development	256	46	24.82	2.9e-05
GO:0070646	protein modification by small protein re...	121	27	11.73	2.9e-05
GO:0021772	olfactory bulb development	28	11	2.72	3.1e-05
GO:0021988	olfactory lobe development	28	11	2.72	3.1e-05
GO:0000281	mitotic cytokinesis	71	19	6.88	3.2e-05
GO:0034502	protein localization to chromosome	96	23	9.31	3.4e-05
GO:0000018	regulation of DNA recombination	103	24	9.99	3.8e-05
GO:0060816	random inactivation of X chromosome	12	7	1.16	4.1e-05
GO:0009987	cellular process	17252	1717	1672.84	4.1e-05
GO:0006913	nucleocytoplasmic transport	306	52	29.67	4.4e-05
GO:0051169	nuclear transport	306	52	29.67	4.4e-05
GO:0000729	DNA double-strand break processing	20	9	1.94	4.6e-05
GO:0036092	phosphatidylinositol-3-phosphate biosynt...	20	9	1.94	4.6e-05
GO:0071470	cellular response to osmotic stress	39	13	3.78	4.7e-05
GO:0051493	regulation of cytoskeleton organization	474	73	45.96	4.7e-05
GO:0044806	G-quadruplex DNA unwinding	6	5	0.58	4.7e-05
GO:0061511	centriole elongation	6	5	0.58	4.7e-05
GO:0000075	cell cycle checkpoint signaling	180	35	17.45	4.9e-05
GO:0098727	maintenance of cell number	152	31	14.74	5.1e-05
GO:0042276	error-prone translesion synthesis	9	6	0.87	5.3e-05
GO:0000956	nuclear-transcribed mRNA catabolic proce...	125	27	12.12	5.4e-05
GO:2000026	regulation of multicellular organismal d...	1033	138	100.17	5.5e-05
GO:0015031	protein transport	1247	162	120.92	5.5e-05
GO:0022607	cellular component assembly	2838	333	275.19	5.7e-05
GO:0019827	stem cell population maintenance	146	30	14.16	5.7e-05
GO:0007088	regulation of mitotic nuclear division	99	23	9.6	5.8e-05
GO:0043487	regulation of RNA stability	160	32	15.51	5.8e-05
GO:0051304	chromosome separation	68	18	6.59	5.9e-05
GO:1903313	positive regulation of mRNA metabolic pr...	119	26	11.54	6e-05
GO:0080135	regulation of cellular response to stres...	413	65	40.05	6.2e-05
GO:0007091	metaphase/anaphase transition of mitotic...	87	21	8.44	6.6e-05
GO:0000288	nuclear-transcribed mRNA catabolic proce...	57	16	5.53	7e-05
GO:0032535	regulation of cellular component size	327	54	31.71	7e-05
GO:0050807	regulation of synapse organization	205	38	19.88	7.1e-05
GO:1901888	regulation of cell junction assembly	176	34	17.07	7.1e-05
GO:0019985	translesion synthesis	21	9	2.04	7.4e-05
GO:0051383	kinetochore organization	21	9	2.04	7.4e-05
GO:0060173	limb development	141	29	13.67	7.4e-05
GO:0006606	protein import into nucleus	148	30	14.35	7.5e-05
GO:0044784	metaphase/anaphase transition of cell cy...	88	21	8.53	7.9e-05
GO:0034501	protein localization to kinetochore	13	7	1.26	8.1e-05
GO:0060039	pericardium development	13	7	1.26	8.1e-05
GO:1903083	protein localization to condensed chromo...	13	7	1.26	8.1e-05
GO:0030705	cytoskeleton-dependent intracellular tra...	199	37	19.3	8.2e-05
GO:0006796	phosphate-containing compound metabolic ...	2132	257	206.73	8.3e-05
GO:0006261	DNA-templated DNA replication	156	31	15.13	8.5e-05
GO:0051170	import into nucleus	156	31	15.13	8.5e-05
GO:0021896	forebrain astrocyte differentiation	4	4	0.39	8.8e-05
GO:0021897	forebrain astrocyte development	4	4	0.39	8.8e-05
GO:1903722	regulation of centriole elongation	4	4	0.39	8.8e-05
GO:0071214	cellular response to abiotic stimulus	237	42	22.98	8.8e-05
GO:0104004	cellular response to environmental stimu...	237	42	22.98	8.8e-05
GO:0044782	cilium organization	418	65	40.53	8.9e-05
GO:0051783	regulation of nuclear division	115	25	11.15	9e-05
GO:0014009	glial cell proliferation	36	12	3.49	9.1e-05
GO:0006401	RNA catabolic process	276	47	26.76	9.5e-05
GO:0048736	appendage development	143	29	13.87	9.7e-05
GO:0030071	regulation of mitotic metaphase/anaphase...	83	20	8.05	0.0001
GO:0007051	spindle organization	179	34	17.36	0.0001
GO:0051303	establishment of chromosome localization	96	22	9.31	0.0001
GO:0000122	negative regulation of transcription by ...	792	109	76.8	0.0001
GO:0120035	regulation of plasma membrane bounded ce...	587	85	56.92	0.00011
GO:0043488	regulation of mRNA stability	151	30	14.64	0.00011
GO:0050000	chromosome localization	103	23	9.99	0.00011
GO:0060271	cilium assembly	381	60	36.94	0.00011
GO:0034330	cell junction organization	665	94	64.48	0.00012
GO:0051310	metaphase chromosome alignment	84	20	8.15	0.00012
GO:1902099	regulation of metaphase/anaphase transit...	84	20	8.15	0.00012
GO:0050803	regulation of synapse structure or activ...	210	38	20.36	0.00012
GO:0051130	positive regulation of cellular componen...	891	120	86.4	0.00012
GO:0008608	attachment of spindle microtubules to ki...	48	14	4.65	0.00012
GO:0008286	insulin receptor signaling pathway	138	28	13.38	0.00013
GO:0006793	phosphorus metabolic process	2155	258	208.96	0.00013
GO:0050769	positive regulation of neurogenesis	189	35	18.33	0.00014
GO:0001656	metanephros development	60	16	5.82	0.00014
GO:0031344	regulation of cell projection organizati...	591	85	57.31	0.00014
GO:0006895	Golgi to endosome transport	18	8	1.75	0.00014
GO:0009048	dosage compensation by inactivation of X...	18	8	1.75	0.00014
GO:0035721	intraciliary retrograde transport	18	8	1.75	0.00014
GO:0030048	actin filament-based movement	98	22	9.5	0.00014
GO:0035195	miRNA-mediated post-transcriptional gene...	43	13	4.17	0.00014
GO:0042306	regulation of protein import into nucleu...	43	13	4.17	0.00014
GO:0006396	RNA processing	1048	137	101.62	0.00016
GO:0048589	developmental growth	560	81	54.3	0.00016
GO:0001822	kidney development	244	42	23.66	0.00017
GO:0048015	phosphatidylinositol-mediated signaling	23	9	2.23	0.00017
GO:0051963	regulation of synapse assembly	106	23	10.28	0.00017
GO:0007052	mitotic spindle organization	113	24	10.96	0.00018
GO:0031346	positive regulation of cell projection o...	315	51	30.54	0.00018
GO:0070252	actin-mediated cell contraction	74	18	7.18	0.00019
GO:0007167	enzyme-linked receptor protein signaling...	875	117	84.84	0.00019
GO:0051179	localization	4825	532	467.86	0.0002
GO:0007548	sex differentiation	200	36	19.39	0.0002
GO:0003231	cardiac ventricle development	107	23	10.38	0.0002
GO:0045184	establishment of protein localization	1481	184	143.61	0.0002
GO:0046854	phosphatidylinositol phosphate biosynthe...	56	15	5.43	0.00021
GO:0045595	regulation of cell differentiation	1172	150	113.64	0.00021
GO:0060999	positive regulation of dendritic spine d...	39	12	3.78	0.00022
GO:0007549	sex-chromosome dosage compensation	19	8	1.84	0.00022
GO:0046599	regulation of centriole replication	19	8	1.84	0.00022
GO:0061013	regulation of mRNA catabolic process	164	31	15.9	0.00022
GO:0032869	cellular response to insulin stimulus	201	36	19.49	0.00022
GO:0044843	cell cycle G1/S phase transition	201	36	19.49	0.00022
GO:0009888	tissue development	1520	188	147.39	0.00022
GO:0043933	protein-containing complex organization	2592	302	251.33	0.00022
GO:0061640	cytoskeleton-dependent cytokinesis	101	22	9.79	0.00022
GO:0010608	post-transcriptional regulation of gene ...	415	63	40.24	0.00023
GO:0032868	response to insulin	232	40	22.5	0.00023
GO:0007409	axonogenesis	424	64	41.11	0.00024
GO:0099560	synaptic membrane adhesion	34	11	3.3	0.00024
GO:0007507	heart development	483	71	46.83	0.00025
GO:1905818	regulation of chromosome separation	63	16	6.11	0.00025
GO:2000780	negative regulation of double-strand bre...	29	10	2.81	0.00025
GO:0048638	regulation of developmental growth	280	46	27.15	0.00026
GO:0060284	regulation of cell development	620	87	60.12	0.00027
GO:0007093	mitotic cell cycle checkpoint signaling	137	27	13.28	0.00027
GO:0009057	macromolecule catabolic process	1297	163	125.76	0.00028
GO:0051094	positive regulation of developmental pro...	1008	131	97.74	0.00028
GO:0048880	sensory system development	329	52	31.9	0.00029
GO:2001251	negative regulation of chromosome organi...	83	19	8.05	0.0003
GO:0010212	response to ionizing radiation	103	22	9.99	0.0003
GO:0048732	gland development	338	53	32.77	0.00031
GO:0071479	cellular response to ionizing radiation	58	15	5.62	0.00032
GO:0030154	cell differentiation	3561	401	345.29	0.00032
GO:0006623	protein targeting to vacuole	35	11	3.39	0.00032
GO:0048869	cellular developmental process	3565	401	345.68	0.00035
GO:0000289	nuclear-transcribed mRNA poly(A) tail sh...	30	10	2.91	0.00035
GO:0006376	mRNA splice site recognition	30	10	2.91	0.00035
GO:0031297	replication fork processing	41	12	3.98	0.00036
GO:0046324	regulation of glucose import	41	12	3.98	0.00036
GO:0001654	eye development	324	51	31.42	0.00036
GO:0150063	visual system development	324	51	31.42	0.00036
GO:0035520	monoubiquitinated protein deubiquitinati...	8	5	0.78	0.00037
GO:0048752	semicircular canal morphogenesis	8	5	0.78	0.00037
GO:0060872	semicircular canal development	8	5	0.78	0.00037
GO:1901203	positive regulation of extracellular mat...	8	5	0.78	0.00037
GO:0007422	peripheral nervous system development	65	16	6.3	0.00037
GO:0003279	cardiac septum development	91	20	8.82	0.00038
GO:1902850	microtubule cytoskeleton organization in...	147	28	14.25	0.00038
GO:0000082	G1/S transition of mitotic cell cycle	184	33	17.84	0.00038
GO:0014855	striated muscle cell proliferation	59	15	5.72	0.00039
GO:0016441	post-transcriptional gene silencing	59	15	5.72	0.00039
GO:0071478	cellular response to radiation	133	26	12.9	0.0004
GO:0071596	ubiquitin-dependent protein catabolic pr...	5	4	0.48	0.00041
GO:0003215	cardiac right ventricle morphogenesis	16	7	1.55	0.00041
GO:0007169	transmembrane receptor protein tyrosine ...	560	79	54.3	0.00043
GO:0060840	artery development	92	20	8.92	0.00044
GO:0018209	peptidyl-serine modification	163	30	15.81	0.00044
GO:0046488	phosphatidylinositol metabolic process	163	30	15.81	0.00044
GO:0043484	regulation of RNA splicing	178	32	17.26	0.00045
GO:0035825	homologous recombination	66	16	6.4	0.00045
GO:1900246	positive regulation of RIG-I signaling p...	12	6	1.16	0.00045
GO:1903441	protein localization to ciliary membrane	12	6	1.16	0.00045
GO:0032007	negative regulation of TOR signaling	60	15	5.82	0.00047
GO:0090307	mitotic spindle assembly	60	15	5.82	0.00047
GO:0045738	negative regulation of DNA repair	31	10	3.01	0.00047
GO:0009792	embryo development ending in birth or eg...	545	77	52.85	0.00048
GO:0044818	mitotic G2/M transition checkpoint	48	13	4.65	0.00048
GO:0010965	regulation of mitotic sister chromatid s...	54	14	5.24	0.00048
GO:0035194	regulatory ncRNA-mediated post-transcrip...	54	14	5.24	0.00048
GO:0035904	aorta development	54	14	5.24	0.00048
GO:0009896	positive regulation of catabolic process	427	63	41.4	0.00049
GO:2000042	negative regulation of double-strand bre...	21	8	2.04	0.00049
GO:0006886	intracellular protein transport	623	86	60.41	0.00049
GO:0033962	P-body assembly	26	9	2.52	0.0005
GO:0048813	dendrite morphogenesis	128	25	12.41	0.00052
GO:0010389	regulation of G2/M transition of mitotic...	100	21	9.7	0.00052
GO:0032465	regulation of cytokinesis	80	18	7.76	0.00054
GO:0043010	camera-type eye development	281	45	27.25	0.00054
GO:0007095	mitotic G2 DNA damage checkpoint signali...	37	11	3.59	0.00055
GO:0006303	double-strand break repair via nonhomolo...	61	15	5.91	0.00057
GO:0051646	mitochondrion localization	43	12	4.17	0.00059
GO:0033047	regulation of mitotic sister chromatid s...	49	13	4.75	0.0006
GO:0045839	negative regulation of mitotic nuclear d...	49	13	4.75	0.0006
GO:0000731	DNA synthesis involved in DNA repair	32	10	3.1	0.00063
GO:0048814	regulation of dendrite morphogenesis	68	16	6.59	0.00064
GO:0048311	mitochondrion distribution	17	7	1.65	0.00065
GO:0035295	tube development	814	107	78.93	0.00067
GO:0000245	spliceosomal complex assembly	56	14	5.43	0.00072
GO:0051306	mitotic sister chromatid separation	56	14	5.43	0.00072
GO:0043009	chordate embryonic development	527	74	51.1	0.00073
GO:0006417	regulation of translation	277	44	26.86	0.00073
GO:0046822	regulation of nucleocytoplasmic transpor...	82	18	7.95	0.00073
GO:0006511	ubiquitin-dependent protein catabolic pr...	631	86	61.19	0.00074
GO:0033046	negative regulation of sister chromatid ...	44	12	4.27	0.00074
GO:0033048	negative regulation of mitotic sister ch...	44	12	4.27	0.00074
GO:0045841	negative regulation of mitotic metaphase...	44	12	4.27	0.00074
GO:2000816	negative regulation of mitotic sister ch...	44	12	4.27	0.00074
GO:0140013	meiotic nuclear division	168	30	16.29	0.00074
GO:0044085	cellular component biogenesis	3200	360	310.29	0.00075
GO:0050847	progesterone receptor signaling pathway	9	5	0.87	0.00077
GO:2000637	positive regulation of miRNA-mediated ge...	9	5	0.87	0.00077
GO:0071705	nitrogen compound transport	1661	199	161.06	0.00077
GO:0003205	cardiac chamber development	146	27	14.16	0.00077
GO:0060213	positive regulation of nuclear-transcrib...	13	6	1.26	0.00078
GO:0051053	negative regulation of DNA metabolic pro...	110	22	10.67	0.00078
GO:1990778	protein localization to cell periphery	294	46	28.51	0.00078
GO:0061512	protein localization to cilium	63	15	6.11	0.00082
GO:0010970	transport along microtubule	169	30	16.39	0.00082
GO:0001701	in utero embryonic development	311	48	30.16	0.00083
GO:0034504	protein localization to nucleus	255	41	24.73	0.00086
GO:0000077	DNA damage checkpoint signaling	118	23	11.44	0.00087
GO:0071495	cellular response to endogenous stimulus	1192	148	115.58	0.00088
GO:0007416	synapse assembly	185	32	17.94	0.00089
GO:2000045	regulation of G1/S transition of mitotic...	140	26	13.58	0.00089
GO:0022411	cellular component disassembly	454	65	44.02	0.0009
GO:0010825	positive regulation of centrosome duplic...	3	3	0.29	0.00091
GO:0035562	negative regulation of chromatin binding	3	3	0.29	0.00091
GO:0046601	positive regulation of centriole replica...	3	3	0.29	0.00091
GO:0060809	mesodermal to mesenchymal transition inv...	3	3	0.29	0.00091
GO:0061163	endoplasmic reticulum polarization	3	3	0.29	0.00091
GO:0061573	actin filament bundle retrograde transpo...	3	3	0.29	0.00091
GO:0070650	actin filament bundle distribution	3	3	0.29	0.00091
GO:0090168	Golgi reassembly	3	3	0.29	0.00091
GO:0097680	double-strand break repair via classical...	3	3	0.29	0.00091
GO:1903724	positive regulation of centriole elongat...	3	3	0.29	0.00091
GO:1905035	negative regulation of antifungal innate...	3	3	0.29	0.00091
GO:2000790	regulation of mesenchymal cell prolifera...	3	3	0.29	0.00091
GO:2000791	negative regulation of mesenchymal cell ...	3	3	0.29	0.00091
GO:0051985	negative regulation of chromosome segreg...	45	12	4.36	0.00092
GO:1902100	negative regulation of metaphase/anaphas...	45	12	4.36	0.00092
GO:1905819	negative regulation of chromosome separa...	45	12	4.36	0.00092
GO:0048485	sympathetic nervous system development	18	7	1.75	0.00097
GO:0051382	kinetochore assembly	18	7	1.75	0.00097
GO:0010972	negative regulation of G2/M transition o...	64	15	6.21	0.00097
GO:0061008	hepaticobiliary system development	119	23	11.54	0.00099
GO:1903046	meiotic cell cycle process	194	33	18.81	0.001
