## supplementary file 8 for "Processing of Genomic RNAs by Dicer in Bat Cells Limits SARS-CoV-2 Replication"

### Sheet: Sheet1
GO.ID	Term	Annotated	Significant	Expected	classicFisher
GO:0006412	translation	1009	150	59.21	6.6e-27
GO:0043043	peptide biosynthetic process	1032	150	60.56	7.2e-26
GO:0043604	amide biosynthetic process	1158	159	67.96	1e-24
GO:0006518	peptide metabolic process	1176	159	69.02	5.4e-24
GO:0043603	amide metabolic process	1432	178	84.04	1.1e-22
GO:1901566	organonitrogen compound biosynthetic pro...	2005	214	117.67	5.1e-19
GO:1901564	organonitrogen compound metabolic proces...	5908	474	346.72	7.5e-17
GO:0019538	protein metabolic process	4876	394	286.16	9.5e-14
GO:0002486	antigen processing and presentation of e...	25	15	1.47	5.8e-13
GO:0002428	antigen processing and presentation of p...	26	15	1.53	1.3e-12
GO:0002476	antigen processing and presentation of e...	26	15	1.53	1.3e-12
GO:0002484	antigen processing and presentation of e...	26	15	1.53	1.3e-12
GO:0002709	regulation of T cell mediated immunity	70	22	4.11	3.8e-11
GO:0002483	antigen processing and presentation of e...	31	15	1.82	3.8e-11
GO:0019885	antigen processing and presentation of e...	31	15	1.82	3.8e-11
GO:0002474	antigen processing and presentation of p...	40	16	2.35	2.9e-10
GO:0002181	cytoplasmic translation	285	46	16.73	3.7e-10
GO:0002475	antigen processing and presentation via ...	36	15	2.11	5.3e-10
GO:0002456	T cell mediated immunity	87	23	5.11	6.6e-10
GO:0002711	positive regulation of T cell mediated i...	55	18	3.23	1.1e-09
GO:0019883	antigen processing and presentation of e...	40	15	2.35	3.1e-09
GO:0044271	cellular nitrogen compound biosynthetic ...	4723	361	277.18	3.3e-09
GO:0042255	ribosome assembly	102	24	5.99	3.6e-09
GO:0001916	positive regulation of T cell mediated c...	41	15	2.41	4.6e-09
GO:0002706	regulation of lymphocyte mediated immuni...	131	27	7.69	8.6e-09
GO:0000028	ribosomal small subunit assembly	44	15	2.58	1.4e-08
GO:0001914	regulation of T cell mediated cytotoxici...	44	15	2.58	1.4e-08
GO:0042274	ribosomal small subunit biogenesis	153	29	8.98	1.8e-08
GO:0002822	regulation of adaptive immune response b...	133	26	7.81	5.1e-08
GO:0001913	T cell mediated cytotoxicity	48	15	2.82	5.4e-08
GO:0008152	metabolic process	11294	745	662.81	9.5e-08
GO:0042254	ribosome biogenesis	454	56	26.64	1.1e-07
GO:0048002	antigen processing and presentation of p...	72	18	4.23	1.2e-07
GO:0002819	regulation of adaptive immune response	142	26	8.33	2e-07
GO:0002703	regulation of leukocyte mediated immunit...	163	28	9.57	2.7e-07
GO:0006807	nitrogen compound metabolic process	9629	646	565.09	3.1e-07
GO:0071704	organic substance metabolic process	10852	716	636.87	3.5e-07
GO:0001912	positive regulation of leukocyte mediate...	62	16	3.64	3.8e-07
GO:0031343	positive regulation of cell killing	64	16	3.76	6e-07
GO:0140694	non-membrane-bounded organelle assembly	396	49	23.24	6.3e-07
GO:0031341	regulation of cell killing	81	18	4.75	8e-07
GO:0030200	heparan sulfate proteoglycan catabolic p...	8	6	0.47	1e-06
GO:0001910	regulation of leukocyte mediated cytotox...	75	17	4.4	1.2e-06
GO:0006979	response to oxidative stress	313	41	18.37	1.2e-06
GO:0006986	response to unfolded protein	103	20	6.04	1.9e-06
GO:0002708	positive regulation of lymphocyte mediat...	95	19	5.58	2.2e-06
GO:0002449	lymphocyte mediated immunity	214	31	12.56	3e-06
GO:0002705	positive regulation of leukocyte mediate...	107	20	6.28	3.6e-06
GO:0002460	adaptive immune response based on somati...	227	32	13.32	3.7e-06
GO:0035966	response to topologically incorrect prot...	119	21	6.98	5.3e-06
GO:0002824	positive regulation of adaptive immune r...	93	18	5.46	6.5e-06
GO:0044237	cellular metabolic process	9775	644	573.66	7.3e-06
GO:0019882	antigen processing and presentation	103	19	6.04	7.6e-06
GO:0019318	hexose metabolic process	193	28	11.33	8.5e-06
GO:0034641	cellular nitrogen compound metabolic pro...	6332	438	371.6	9.8e-06
GO:0002821	positive regulation of adaptive immune r...	96	18	5.63	1e-05
GO:0034620	cellular response to unfolded protein	79	16	4.64	1.2e-05
GO:0001906	cell killing	135	22	7.92	1.2e-05
GO:0030167	proteoglycan catabolic process	11	6	0.65	1.4e-05
GO:0001909	leukocyte mediated cytotoxicity	99	18	5.81	1.6e-05
GO:0006006	glucose metabolic process	158	24	9.27	1.7e-05
GO:0044249	cellular biosynthetic process	7443	503	436.81	1.8e-05
GO:0002697	regulation of immune effector process	269	34	15.79	2.1e-05
GO:0009058	biosynthetic process	7588	511	445.31	2.2e-05
GO:0035967	cellular response to topologically incor...	93	17	5.46	2.6e-05
GO:1901576	organic substance biosynthetic process	7536	507	442.26	2.7e-05
GO:0044273	sulfur compound catabolic process	29	9	1.7	2.7e-05
GO:0050776	regulation of immune response	674	66	39.55	3e-05
GO:0019677	NAD catabolic process	23	8	1.35	3e-05
GO:0044238	primary metabolic process	10177	662	597.25	3.2e-05
GO:0022613	ribonucleoprotein complex biogenesis	610	61	35.8	3.3e-05
GO:0019673	GDP-mannose metabolic process	8	5	0.47	3.3e-05
GO:0006735	NADH regeneration	18	7	1.06	4.2e-05
GO:0061621	canonical glycolysis	18	7	1.06	4.2e-05
GO:0061718	glucose catabolic process to pyruvate	18	7	1.06	4.2e-05
GO:0006027	glycosaminoglycan catabolic process	24	8	1.41	4.3e-05
GO:0002443	leukocyte mediated immunity	270	33	15.85	5.3e-05
GO:0005975	carbohydrate metabolic process	504	52	29.58	5.5e-05
GO:0006598	polyamine catabolic process	5	4	0.29	5.6e-05
GO:0061620	glycolytic process through glucose-6-pho...	19	7	1.12	6.3e-05
GO:0005996	monosaccharide metabolic process	218	28	12.79	8.1e-05
GO:0009059	macromolecule biosynthetic process	6610	447	387.92	8.3e-05
GO:0006516	glycoprotein catabolic process	26	8	1.53	8.3e-05
GO:0090141	positive regulation of mitochondrial fis...	20	7	1.17	9.3e-05
GO:0048583	regulation of response to stimulus	3238	237	190.03	0.0001
GO:0006915	apoptotic process	1414	116	82.98	0.00013
GO:0050778	positive regulation of immune response	535	53	31.4	0.00013
GO:0032964	collagen biosynthetic process	28	8	1.64	0.00015
GO:0090140	regulation of mitochondrial fission	28	8	1.64	0.00015
GO:0012501	programmed cell death	1450	118	85.1	0.00016
GO:0010467	gene expression	6128	415	359.63	0.00017
GO:0008219	cell death	1452	118	85.21	0.00017
GO:0010508	positive regulation of autophagy	108	17	6.34	0.00018
GO:0006007	glucose catabolic process	22	7	1.29	0.00018
GO:0002699	positive regulation of immune effector p...	183	24	10.74	0.00018
GO:0006026	aminoglycan catabolic process	29	8	1.7	0.00019
GO:0006734	NADH metabolic process	29	8	1.7	0.00019
GO:0002250	adaptive immune response	326	36	19.13	0.0002
GO:1901136	carbohydrate derivative catabolic proces...	231	28	13.56	0.00022
GO:0030490	maturation of SSU-rRNA	82	14	4.81	0.00027
GO:0061615	glycolytic process through fructose-6-ph...	24	7	1.41	0.00034
GO:0032963	collagen metabolic process	65	12	3.81	0.00035
GO:0022618	protein-RNA complex assembly	250	29	14.67	0.00036
GO:1901565	organonitrogen compound catabolic proces...	1341	108	78.7	0.00044
GO:0043170	macromolecule metabolic process	9167	592	537.98	0.00046
GO:0002684	positive regulation of immune system pro...	799	70	46.89	0.00051
GO:0002707	negative regulation of lymphocyte mediat...	33	8	1.94	0.00051
GO:0002823	negative regulation of adaptive immune r...	33	8	1.94	0.00051
GO:0016072	rRNA metabolic process	330	35	19.37	0.00052
GO:0071826	protein-RNA complex organization	256	29	15.02	0.00053
GO:0002682	regulation of immune system process	1159	95	68.02	0.00055
GO:0006364	rRNA processing	295	32	17.31	0.00061
GO:0044281	small molecule metabolic process	1629	126	95.6	0.00073
GO:0048585	negative regulation of response to stimu...	1290	103	75.71	0.0008
GO:0016239	positive regulation of macroautophagy	62	11	3.64	0.00087
GO:0051898	negative regulation of phosphatidylinosi...	44	9	2.58	0.00088
GO:0038128	ERBB2 signaling pathway	14	5	0.82	0.00088
GO:0043094	cellular metabolic compound salvage	36	8	2.11	0.00095
GO:0010821	regulation of mitochondrion organization	103	15	6.04	0.00097
